# The free amino acid-rich biostimulant, Leafamine®, promotes cell division in tomato roots and alleviates heat stress effects

**DOI:** 10.64898/2026.07.24.740532

**Authors:** Loé Malgouyre, Norbert Bollier, Pascal Martin, Marilise Nogueira, Paul D. Fraser, Nathalie Gonzalez, Emmanuelle Mounier, Michel Hernould, Frederic Delmas

## Abstract

Several tomato (*Solanum lycopersicum*) varieties are sensitive to heat stress, which compromises plant growth, development, and ultimately yield. Biostimulants represent a promising approach to improve crop performance, yet their widespread adoption is hindered by the incomplete understanding of their mechanisms of action. This study aimed to elucidate the physiological and molecular effects of a protein hydrolysate-based biostimulant (Leafamine®), in tomato, under both optimal and heat stress conditions. Leafamine® increased primary root length by 15 to 20% compared to the controls, independent of the tested conditions, through promotion of cell division and potentially expansion. Transcriptomic analyses revealed the upregulation of genes involved in cell division and expansion under both optimal and heat stress conditions and the downregulation of heat stress markers under heat stress conditions. Hormone and metabolite profiling showed elevated levels of jasmonic and salicylic acid, putrescine, citrulline, and GABA, after Leafamine® treatment, consistent with the activation of stress tolerance pathways. Leafamine® pre-treated seedlings exhibited reduced growth inhibition during heat exposure, suggesting a priming effect. These findings highlight Leafamine® as a promising biostimulant for enhancing tomato growth in the context of climate change and the potential of biostimulants generically.
