## Supplemental Table 1 for "The free amino acid-rich biostimulant, Leafamine®, promotes cell division in tomato roots and alleviates heat stress effects"

### Sheet: Feuil1
	Table S1. Results of the ANOVA test performed to evaluate the effects of different concentrations of LA on primary root growth.
	ANOVA
	Comparison	D1	D2	D3	D4	D5	D6	D7
	0g/L vs. 0.1g/L	>0.9999	0.9836	0.9914	0.9992	0.991	0.928	0.68
	0g/L vs. 0.2g/L	0.0388	0.0003	0.0041	0.0062	0.0002	<0.0001	<0.0001
	0g/L vs. 0.4g/L	0.6945	0.196	0.6185	0.9081	0.7068	0.3677	0.084
	0g/L vs. 0.8g/L	>0.9999	>0.9999	0.9959	0.9996	0.9405	0.7219	0.3399
	0g/L vs. 1.6g/L	0.6147	0.0103	0.0015	< 0.0001	< 0.0001	< 0.0001	0.0003
	0g/L vs. 3.2g/L	< 0.0001	< 0.0001	< 0.0001	< 0.0001	< 0.0001	< 0.0001	< 0.0001
	0g/L vs. 6.4g/L	< 0.0001	< 0.0001	< 0.0001	< 0.0001	< 0.0001	< 0.0001	< 0.0001
	0.1g/L vs. 0.2g/L	0.0909	0.0086	0.0487	0.0321	0.0049	0.0004	0.0006
	0.1g/L vs. 0.4g/L	0.8792	0.7365	0.9742	0.9963	0.9893	0.975	0.9354
	0.1g/L vs. 0.8g/L	>0.9999	0.9965	>0.9999	>0.9999	>0.9999	0.9998	0.9995
	0.1g/L vs. 1.6g/L	0.3445	0.0002	<0.0001	<0.0001	<0.0001	<0.0001	<0.0001
	0.1g/L vs. 3.2g/L	<0.0001	<0.0001	<0.0001	<0.0001	<0.0001	<0.0001	<0.0001
	0.1g/L vs. 6.4g/L	<0.0001	<0.0001	<0.0001	<0.0001	<0.0001	<0.0001	<0.0001
	0.2g/L vs. 0.4g/L	0.8106	0.4873	0.4418	0.2103	0.0763	0.0165	0.041
	0.2g/L vs. 0.8g/L	0.0732	0.0006	0.0369	0.0275	0.0156	0.0022	0.0044
	0.2g/L vs. 1.6g/L	<0.0001	<0.0001	<0.0001	<0.0001	<0.0001	<0.0001	<0.0001
	0.2g/L vs. 3.2g/L	<0.0001	<0.0001	<0.0001	<0.0001	<0.0001	<0.0001	<0.0001
	0.2g/L vs. 6.4g/L	<0.0001	<0.0001	<0.0001	<0.0001	<0.0001	<0.0001	<0.0001
	0.4g/L vs. 0.8g/L	0.8418	0.2788	0.9572	0.9943	0.9996	0.9993	0.9978
	0.4g/L vs. 1.6g/L	0.0111	<0.0001	<0.0001	<0.0001	<0.0001	<0.0001	<0.0001
	0.4g/L vs. 3.2g/L	<0.0001	<0.0001	<0.0001	<0.0001	<0.0001	<0.0001	<0.0001
	0.4g/L vs. 6.4g/L	<0.0001	<0.0001	<0.0001	<0.0001	<0.0001	<0.0001	<0.0001
	0.8g/L vs. 1.6g/L	0.3953	0.0036	<0.0001	<0.0001	<0.0001	<0.0001	<0.0001
	0.8g/L vs. 3.2g/L	<0.0001	<0.0001	<0.0001	<0.0001	<0.0001	<0.0001	<0.0001
	0.8g/L vs. 6.4g/L	<0.0001	<0.0001	<0.0001	<0.0001	<0.0001	<0.0001	<0.0001
	1.6g/L vs. 3.2g/L	0.0337	0.0011	0.0009	<0.0001	<0.0001	<0.0001	<0.0001
	1.6g/L vs. 6.4g/L	<0.0001	<0.0001	<0.0001	<0.0001	<0.0001	<0.0001	<0.0001
	3.2g/L vs. 6.4g/L	<0.0001	<0.0001	<0.0001	<0.0001	<0.0001	<0.0001	<0.0001
	Numbers of plants	n > 36	n > 36	n > 36	n > 36	n > 36	n > 36	n > 36
	Significant results are indicated in bold, p < 0.05.
