## Supplemental Table 2 for "The free amino acid-rich biostimulant, Leafamine®, promotes cell division in tomato roots and alleviates heat stress effects"

### Sheet: Feuil1
	Table S2. Results of the ANOVA test performed to evaluate the effects of heat stress and LA on primary root growth.
	ANOVA
	Comparison	D1	D2	D3	D4	D5	D6	D7
	CT vs LA	0.6921	< 0.0001	0.0002	< 0.0001	< 0.0001	0.0298	0.0086
	CT vs HS	0.5718	< 0.0001	< 0.0001	0.0096	0.3083	0.755	0.043
	CT vs LAHS	0.174	< 0.0001	< 0.0001	< 0.0001	< 0.0001	0.0457	0.2967
	CT vs GLUTAMINE	< 0.0001	< 0.0001	< 0.0001	0.2196	0.8494	0.926	0.5086
	LA vs HS	0.9998	0.074	< 0.0001	0.1286	< 0.0001	0.0006	< 0.0001
	LA vs LAHS	0.8945	< 0.0001	< 0.0001	0.0003	0.9909	0.9998	0.577
	LA vs GLUTAMINE	0.0022	0.8238	0.492	0.0071	< 0.0001	0.0002	< 0.0001
	HS vs LAHS	0.9453	0.0676	0.0005	< 0.0001	< 0.0001	0.001	< 0.0001
	HS vs GLUTAMINE	0.0033	0.5733	0.0162	0.7958	0.9097	0.9605	0.2715
	LAHS vs GLUTAMINE	0.0329	0.0007	< 0.0001	< 0.0001	< 0.0001	0.0004	0.0012
	Numbers of plants	n=40	n=40	n=40	n=40	n=40	n=9	n=9
	Significant results are indicated in bold, p < 0.05.
