## Supplemental Table 3 for "The free amino acid-rich biostimulant, Leafamine®, promotes cell division in tomato roots and alleviates heat stress effects"

Table S3. List of DEGs resulting from the LA x HS interaction	clustered according to expression profile.;;;;;;
genes_name;cluster_graph;p	adjusted;;;;
Solyc00g500095;4;0	000344274;;;;
Solyc00g500353;4;0	01862779;;;;
Solyc01g005090;4;0	008011091;;;;
Solyc01g005300;1;0	015923425;;;;
Solyc01g005890;1;0	030112749;;;;
Solyc01g008650;5;0	016035264;;;;
Solyc01g009370;1;0	003985117;;;;
Solyc01g009410;1;8	59E-05;;;;
Solyc01g010060;3;3	90E-06;;;;
Solyc01g010650;2;0	044984586;;;;
Solyc01g020528;1;0	048608311;;;;
Solyc01g028810;2;0	010444503;;;;
Solyc01g057770;4;0	000199338;;;;
Solyc01g060130;2;2	44E-05;;;;
Solyc01g066430;4;1	03E-05;;;;
Solyc01g066520;1;0	000733498;;;;
Solyc01g066740;1;0	003471273;;;;
Solyc01g067300;4;0	00139357;;;;
Solyc01g067540;1;0	030112749;;;;
Solyc01g067740;4;0	00139357;;;;
Solyc01g067850;4;0	00880882;;;;
Solyc01g067870;1;0	017433578;;;;
Solyc01g068560;4;0	033873727;;;;
Solyc01g079180;2;0	004886235;;;;
Solyc01g079610;2;5	51E-07;;;;
Solyc01g079940;2;4	02E-05;;;;
Solyc01g080130;1;0	007886392;;;;
Solyc01g080570;1;0	036094068;;;;
Solyc01g080840;4;0	042103592;;;;
Solyc01g080860;5;0	026644633;;;;
Solyc01g081250;2;0	000447896;;;;
Solyc01g073720;4;0	042132637;;;;
Solyc01g073820;1;0	024763966;;;;
Solyc01g087980;4;0	032400591;;;;
Solyc01g090810;1;0	00531655;;;;
Solyc01g091260;2;0	000276107;;;;
Solyc01g091270;2;0	003400378;;;;
Solyc01g091300;1;0	000151984;;;;
Solyc01g091590;3;0	000175023;;;;
Solyc01g091660;1;0	0093873;;;;
Solyc01g091670;1;0	000412828;;;;
Solyc01g091690;1;0	000278188;;;;
Solyc01g091870;4;6	26E-05;;;;
Solyc01g095140;5;0	04501789;;;;
Solyc01g095240;4;0	011998674;;;;
Solyc01g095460;2;0	000914605;;;;
Solyc01g095550;1;0	04852194;;;;
Solyc01g095570;1;0	017640276;;;;
Solyc01g095630;4;4	46E-09;;;;
Solyc01g096410;1;0	007582714;;;;
Solyc01g096510;4;0	000608307;;;;
Solyc01g096700;4;0	019253187;;;;
Solyc01g097720;1;0	030112749;;;;
Solyc01g098540;4;0	018793053;;;;
Solyc01g098590;3;0	003981441;;;;
Solyc01g098960;1;0	033689582;;;;
Solyc01g099020;2;0	00964886;;;;
Solyc01g099370;3;0	00616812;;;;
Solyc01g099870;1;0	014539707;;;;
Solyc01g099910;1;1	15E-07;;;;
Solyc01g100100;5;0	028630275;;;;
Solyc01g100200;4;0	027838614;;;;
Solyc01g100210;1;0	003971114;;;;
Solyc01g100230;2;8	74E-05;;;;
Solyc01g100760;4;0	015614457;;;;
Solyc01g100850;1;0	015029845;;;;
Solyc01g100900;1;0	009868922;;;;
Solyc01g100920;1;0	047567383;;;;
Solyc01g101060;4;0	000342915;;;;
Solyc01g102890;3;0	013413535;;;;
Solyc01g103450;2;5	14E-06;;;;
Solyc01g103540;4;0	003690761;;;;
Solyc01g104110;1;0	000288735;;;;
Solyc01g104740;2;0	010686197;;;;
Solyc01g105070;4;0	014533967;;;;
Solyc01g105120;4;0	000208824;;;;
Solyc01g105200;3;0	031768134;;;;
Solyc01g105220;4;0	008013441;;;;
Solyc01g105550;1;0	006450934;;;;
Solyc01g105560;4;0	030696822;;;;
Solyc01g105630;4;0	002849217;;;;
Solyc01g106060;2;0	003575921;;;;
Solyc01g106360;1;0	005141264;;;;
Solyc01g107090;3;0	018792832;;;;
Solyc01g107100;4;0	049467237;;;;
Solyc01g107140;1;0	022197336;;;;
Solyc01g107290;4;0	042866628;;;;
Solyc01g108170;4;0	031613515;;;;
Solyc01g108210;2;0	039309078;;;;
Solyc01g109110;4;0	012860753;;;;
Solyc01g109150;1;0	003590722;;;;
Solyc01g109330;1;0	039983443;;;;
Solyc01g109580;1;0	001254915;;;;
Solyc01g109650;1;0	002920604;;;;
Solyc01g109860;1;0	0021836;;;;
Solyc01g150176;4;0	031459696;;;;
Solyc01g111250;4;0	042399309;;;;
Solyc01g112000;4;0	003025767;;;;
Solyc02g030220;1;0	00602876;;;;
Solyc02g063010;4;0	010482122;;;;
Solyc02g064680;4;0	001013021;;;;
Solyc02g064770;4;0	020833517;;;;
Solyc02g065600;1;0	033540272;;;;
Solyc02g068110;4;0	023563236;;;;
Solyc02g069200;3;0	004324157;;;;
Solyc02g069980;2;0	025328057;;;;
Solyc02g070540;1;0	019413983;;;;
Solyc02g071560;4;0	001958095;;;;
Solyc02g071780;4;0	02894027;;;;
Solyc02g072270;1;0	048149322;;;;
Solyc02g076660;1;0	002208574;;;;
Solyc02g076680;5;0	00486033;;;;
Solyc02g076920;5;0	000438293;;;;
Solyc02g077430;2;0	015219776;;;;
Solyc02g077880;4;0	004286778;;;;
Solyc02g078550;5;0	008052519;;;;
Solyc02g079190;4;0	001125872;;;;
Solyc02g079360;5;0	037181238;;;;
Solyc02g079840;3;0	012180127;;;;
Solyc02g080040;4;0	000300736;;;;
Solyc02g080410;4;0	019731907;;;;
Solyc02g080470;1;0	04754887;;;;
Solyc02g080640;4;0	000246417;;;;
Solyc02g080830;4;0	036050157;;;;
Solyc02g080910;1;0	033062459;;;;
Solyc02g081990;1;0	004688968;;;;
Solyc02g082270;4;0	044646977;;;;
Solyc02g082340;4;0	000881809;;;;
Solyc02g082680;1;0	000914605;;;;
Solyc02g082910;1;0	001525758;;;;
Solyc02g083280;2;0	025328057;;;;
Solyc02g083340;1;0	000434562;;;;
Solyc02g084240;4;0	010054792;;;;
Solyc02g084390;5;0	025411588;;;;
Solyc02g084720;1;0	035628105;;;;
Solyc02g085010;4;0	0374657;;;;
Solyc02g086300;2;5	11E-05;;;;
Solyc02g086458;5;0	01357809;;;;
Solyc02g087090;1;0	001258755;;;;
Solyc02g087480;1;0	028212947;;;;
Solyc02g088180;4;0	037274621;;;;
Solyc02g090390;1;0	036892216;;;;
Solyc02g090490;4;0	000863867;;;;
Solyc02g090560;4;0	018919287;;;;
Solyc02g090630;5;0	04001535;;;;
Solyc02g090640;1;0	002336614;;;;
Solyc02g090820;2;7	46E-05;;;;
Solyc02g091500;3;2	84E-09;;;;
Solyc02g091670;4;0	017616276;;;;
Solyc02g091780;1;0	004843339;;;;
Solyc02g092420;4;0	008074877;;;;
Solyc02g092550;4;0	000501505;;;;
Solyc02g092870;1;0	009482782;;;;
Solyc02g093230;4;0	001855813;;;;
Solyc02g093250;2;0	018024765;;;;
Solyc02g093430;3;0	000659354;;;;
Solyc02g093980;1;0	025411588;;;;
Solyc02g094110;3;0	045955303;;;;
Solyc02g094130;4;0	008325261;;;;
Solyc02g094180;4;0	003508774;;;;
Solyc02g094370;1;0	000236391;;;;
Solyc02g094400;2;0	000251092;;;;
Solyc03g005570;4;0	002113917;;;;
Solyc03g006330;1;0	004255345;;;;
Solyc03g006490;2;0	026743612;;;;
Solyc03g007770;4;0	001791252;;;;
Solyc03g007870;4;0	000283499;;;;
Solyc03g007890;3;4	86E-08;;;;
Solyc03g031990;1;0	003400378;;;;
Solyc03g034320;4;0	011999499;;;;
Solyc03g042560;4;0	022890555;;;;
Solyc03g043740;4;0	030402024;;;;
Solyc03g045140;1;0	045257156;;;;
Solyc03g071690;4;0	008087026;;;;
Solyc03g058910;5;0	029885146;;;;
Solyc03g063650;4;0	003025767;;;;
Solyc03g078490;2;0	001895336;;;;
Solyc03g078570;4;0	002966549;;;;
Solyc03g078650;1;0	000400759;;;;
Solyc03g078770;1;0	02833379;;;;
Solyc03g080080;1;0	006404943;;;;
Solyc03g080190;3;4	54E-09;;;;
Solyc03g082370;4;4	54E-05;;;;
Solyc03g082660;1;0	036142596;;;;
Solyc03g082770;1;0	00724752;;;;
Solyc03g082920;2;7	60E-09;;;;
Solyc03g083470;4;0	035156267;;;;
Solyc03g083490;4;0	044646977;;;;
Solyc03g083610;1;0	010036735;;;;
Solyc03g083910;4;0	018794386;;;;
Solyc03g083996;1;0	001876249;;;;
Solyc03g093060;4;0	012227482;;;;
Solyc03g093080;4;0	042940211;;;;
Solyc03g093110;4;0	02997451;;;;
Solyc03g093120;4;0	03821671;;;;
Solyc03g093270;5;3	72E-05;;;;
Solyc03g093280;5;2	73E-12;;;;
Solyc03g093290;5;0	000157125;;;;
Solyc03g093380;1;0	024349926;;;;
Solyc03g093540;4;0	00073251;;;;
Solyc03g093550;4;0	000188565;;;;
Solyc03g093560;4;0	005172449;;;;
Solyc03g093610;4;0	001228085;;;;
Solyc03g093690;2;0	043410915;;;;
Solyc03g093890;3;5	78E-05;;;;
Solyc03g093930;3;5	32E-05;;;;
Solyc03g094160;4;0	002383989;;;;
Solyc03g095770;3;2	54E-13;;;;
Solyc03g096390;2;0	020577598;;;;
Solyc03g096760;1;0	034326178;;;;
Solyc03g096840;2;0	027894024;;;;
Solyc03g097180;4;0	04001535;;;;
Solyc03g097590;2;0	018310855;;;;
Solyc03g097610;2;0	002061535;;;;
Solyc03g019790;1;0	037139585;;;;
Solyc03g112340;4;0	007734318;;;;
Solyc03g113100;2;0	002159986;;;;
Solyc03g113900;2;0	017806113;;;;
Solyc03g113970;4;0	009119577;;;;
Solyc03g114030;1;0	040388168;;;;
Solyc03g115230;2;2	80E-10;;;;
Solyc03g115650;4;0	011559328;;;;
Solyc03g115710;1;0	00948562;;;;
Solyc03g115770;1;0	002192455;;;;
Solyc03g115930;3;0	002229402;;;;
Solyc03g116340;4;0	005118627;;;;
Solyc03g116480;2;0	026644633;;;;
Solyc03g116490;4;0	028660957;;;;
Solyc03g116500;1;0	000716934;;;;
Solyc03g117020;2;0	001290636;;;;
Solyc03g117550;1;0	00616433;;;;
Solyc03g117590;2;0	038876302;;;;
Solyc03g118040;2;1	74E-08;;;;
Solyc03g118710;1;0	017349569;;;;
Solyc03g118930;1;0	024978208;;;;
Solyc03g119180;4;0	001204476;;;;
Solyc03g119250;4;0	000405672;;;;
Solyc03g119480;4;0	030402024;;;;
Solyc03g119590;3;0	00474498;;;;
Solyc03g119930;1;0	001080067;;;;
Solyc03g120320;5;0	036843954;;;;
Solyc03g121470;1;0	030696822;;;;
Solyc03g122330;1;0	038177554;;;;
Solyc03g122340;4;1	61E-05;;;;
Solyc03g122350;3;1	20E-06;;;;
Solyc03g123560;2;3	48E-05;;;;
Solyc04g007050;3;0	008011091;;;;
Solyc04g007140;3;6	51E-06;;;;
Solyc04g007220;4;0	014890463;;;;
Solyc04g007580;4;0	012180127;;;;
Solyc04g007810;4;0	015219776;;;;
Solyc04g007880;4;0	00139357;;;;
Solyc04g007890;2;0	028660957;;;;
Solyc04g007900;4;0	021782031;;;;
Solyc04g008000;1;0	00103054;;;;
Solyc04g008150;3;0	025772257;;;;
Solyc04g008230;5;0	015572747;;;;
Solyc04g008960;3;0	009991212;;;;
Solyc04g009770;2;2	93E-05;;;;
Solyc04g011350;1;0	012811078;;;;
Solyc04g011440;2;6	22E-16;;;;
Solyc04g011490;1;0	041766252;;;;
Solyc04g014270;1;0	018011907;;;;
Solyc04g015740;1;0	024735819;;;;
Solyc04g016060;1;0	034734217;;;;
Solyc04g040220;5;0	012332339;;;;
Solyc04g025880;5;0	004724694;;;;
Solyc04g025650;4;0	003405322;;;;
Solyc04g050050;1;0	000181961;;;;
Solyc04g051680;1;0	00188793;;;;
Solyc04g051690;3;4	03E-07;;;;
Solyc04g054190;4;0	016429215;;;;
Solyc04g054450;4;0	011805161;;;;
Solyc04g054690;4;4	66E-09;;;;
Solyc04g056340;4;0	037139585;;;;
Solyc04g064550;4;0	002680329;;;;
Solyc04g064870;4;1	36E-06;;;;
Solyc04g071030;4;0	013390632;;;;
Solyc04g071080;1;0	048608311;;;;
Solyc04g072032;2;0	0233642;;;;
Solyc04g072160;2;0	005939756;;;;
Solyc04g072920;4;1	21E-05;;;;
Solyc04g074310;1;0	008325261;;;;
Solyc04g074330;1;0	00948562;;;;
Solyc04g074420;4;0	031277372;;;;
Solyc04g074440;4;0	036756888;;;;
Solyc04g076350;1;0	002383989;;;;
Solyc04g076780;1;0	028014278;;;;
Solyc04g076850;5;0	033062459;;;;
Solyc04g077240;1;0	009624264;;;;
Solyc04g077470;1;0	002434002;;;;
Solyc04g077980;4;0	013707292;;;;
Solyc04g078040;1;0	001269352;;;;
Solyc04g079830;1;0	012523179;;;;
Solyc04g079860;1;0	005275796;;;;
Solyc04g080580;1;0	041766252;;;;
Solyc04g080720;5;0	030112749;;;;
Solyc04g080970;1;0	000243143;;;;
Solyc04g081110;1;0	000251092;;;;
Solyc04g081130;1;1	45E-08;;;;
Solyc04g081140;1;0	015917793;;;;
Solyc04g081570;2;0	004255345;;;;
Solyc04g081730;4;0	015029845;;;;
Solyc04g082160;2;0	032088968;;;;
Solyc05g005280;1;0	026387871;;;;
Solyc05g005540;1;0	001909049;;;;
Solyc05g006190;1;0	006888804;;;;
Solyc05g006790;5;0	000408484;;;;
Solyc05g006990;1;0	008929188;;;;
Solyc05g007140;4;0	027894024;;;;
Solyc05g007150;2;4	06E-05;;;;
Solyc05g007470;3;0	010036735;;;;
Solyc05g008400;2;0	03322145;;;;
Solyc05g008460;1;0	004886235;;;;
Solyc05g009320;5;0	017616276;;;;
Solyc05g009650;4;2	17E-05;;;;
Solyc05g009700;1;0	03450893;;;;
Solyc05g009720;2;9	68E-07;;;;
Solyc05g009790;4;0	029890842;;;;
Solyc05g010460;1;0	000936471;;;;
Solyc05g010670;3;0	018927274;;;;
Solyc05g012480;1;0	030893505;;;;
Solyc05g014590;4;1	39E-07;;;;
Solyc05g015350;1;0	029890842;;;;
Solyc05g015390;4;0	001124024;;;;
Solyc05g015530;2;0	005025978;;;;
Solyc05g016060;2;0	026202604;;;;
Solyc05g018050;1;0	046080649;;;;
Solyc05g024260;1;0	000276137;;;;
Solyc05g046130;4;0	005736024;;;;
Solyc05g047680;1;0	041226483;;;;
Solyc05g051610;1;6	51E-05;;;;
Solyc05g051660;1;0	007308897;;;;
Solyc05g051815;4;0	000513253;;;;
Solyc05g052280;4;0	002680329;;;;
Solyc05g052400;5;0	008093425;;;;
Solyc05g052500;1;0	035185394;;;;
Solyc05g052550;4;0	005942427;;;;
Solyc05g052830;1;0	011805161;;;;
Solyc05g054170;4;0	006684542;;;;
Solyc05g054250;4;0	004410694;;;;
Solyc05g054260;1;0	044044566;;;;
Solyc05g054480;1;2	12E-05;;;;
Solyc05g054740;1;0	047896906;;;;
Solyc05g054830;4;0	028212947;;;;
Solyc05g054900;4;0	025328057;;;;
Solyc05g055010;2;0	039126917;;;;
Solyc05g055160;4;0	038849322;;;;
Solyc05g055320;1;0	010159795;;;;
Solyc05g055870;1;0	00034957;;;;
Solyc05g056230;4;0	004324157;;;;
Solyc05g056470;5;0	03322145;;;;
Solyc06g005170;4;0	00616433;;;;
Solyc06g005310;4;4	20E-12;;;;
Solyc06g005320;4;0	004324157;;;;
Solyc06g005330;4;0	000267721;;;;
Solyc06g005680;1;0	02662036;;;;
Solyc06g007180;1;1	70E-15;;;;
Solyc06g007510;4;0	044281222;;;;
Solyc06g008560;1;0	000210231;;;;
Solyc06g009190;1;1	87E-06;;;;
Solyc06g009280;1;0	003400378;;;;
Solyc06g009610;1;0	046954795;;;;
Solyc06g009640;4;0	00103054;;;;
Solyc06g033860;1;0	029871827;;;;
Solyc06g034290;3;0	002920604;;;;
Solyc06g036290;2;1	58E-23;;;;
Solyc06g036310;4;2	44E-05;;;;
Solyc06g036430;1;0	015572747;;;;
Solyc06g048410;2;0	031179387;;;;
Solyc06g048570;4;0	002009777;;;;
Solyc06g048780;1;0	015561167;;;;
Solyc06g048820;4;0	027197847;;;;
Solyc06g049020;3;0	002202716;;;;
Solyc06g050810;4;0	000475123;;;;
Solyc06g051680;1;0	0401026;;;;
Solyc06g053640;4;0	000846602;;;;
Solyc06g053950;1;0	029199124;;;;
Solyc06g053960;1;1	46E-06;;;;
Solyc06g059800;1;0	006966463;;;;
Solyc06g059870;3;0	005942427;;;;
Solyc06g060560;1;0	000914605;;;;
Solyc06g060680;3;0	003193932;;;;
Solyc06g060690;4;0	002383989;;;;
Solyc06g060710;4;4	63E-05;;;;
Solyc06g060900;1;0	009119577;;;;
Solyc06g062430;4;0	009415672;;;;
Solyc06g062920;4;0	018229537;;;;
Solyc06g064680;1;0	043473556;;;;
Solyc06g065870;1;0	004410694;;;;
Solyc06g065910;1;0	005761788;;;;
Solyc06g066650;1;0	031158323;;;;
Solyc06g068460;4;1	21E-05;;;;
Solyc06g069120;4;0	003575921;;;;
Solyc06g069190;4;0	027237802;;;;
Solyc06g150130;1;0	002116774;;;;
Solyc06g069670;1;0	007753982;;;;
Solyc06g071100;1;0	00992266;;;;
Solyc06g071810;4;0	030112749;;;;
Solyc06g072100;1;0	00616433;;;;
Solyc06g072550;1;0	031708176;;;;
Solyc06g072620;2;0	029871827;;;;
Solyc06g073050;4;9	49E-05;;;;
Solyc06g073850;4;0	035921982;;;;
Solyc06g074030;4;0	047872055;;;;
Solyc06g074340;1;0	007236192;;;;
Solyc06g074530;3;0	002306167;;;;
Solyc06g074630;1;0	003874143;;;;
Solyc06g075450;1;0	00602876;;;;
Solyc06g075570;1;0	006577373;;;;
Solyc06g075970;4;2	24E-07;;;;
Solyc06g076020;2;2	44E-13;;;;
Solyc06g076050;4;0	005684656;;;;
Solyc06g076280;4;0	000639389;;;;
Solyc06g076350;1;0	003397412;;;;
Solyc06g076630;4;3	78E-05;;;;
Solyc06g076670;2;1	22E-09;;;;
Solyc06g082450;1;0	023563236;;;;
Solyc06g082560;1;0	040458292;;;;
Solyc06g083110;5;0	049260388;;;;
Solyc06g083130;5;0	000208824;;;;
Solyc06g083190;3;0	003047307;;;;
Solyc06g083270;2;0	027237802;;;;
Solyc06g150138;4;0	003193932;;;;
Solyc06g083500;1;0	014668566;;;;
Solyc06g084330;1;0	041766252;;;;
Solyc06g084380;1;0	011998674;;;;
Solyc07g005940;1;0	045441446;;;;
Solyc07g006020;1;0	018024765;;;;
Solyc07g006140;4;0	000242089;;;;
Solyc07g006280;4;8	92E-10;;;;
Solyc07g006420;3;0	007262453;;;;
Solyc07g006650;2;0	022769672;;;;
Solyc07g006710;1;0	003938725;;;;
Solyc07g006870;4;0	003573596;;;;
Solyc07g007170;4;0	000733532;;;;
Solyc07g007290;1;0	003400378;;;;
Solyc07g008540;1;0	002966549;;;;
Solyc07g008590;3;0	006493777;;;;
Solyc07g009050;1;0	001059181;;;;
Solyc07g009290;4;0	022270585;;;;
Solyc07g009380;4;0	004120938;;;;
Solyc07g009473;4;0	000434562;;;;
Solyc07g017570;4;0	046969324;;;;
Solyc07g017860;1;0	004519083;;;;
Solyc07g040710;4;0	002192455;;;;
Solyc07g040960;4;0	002383989;;;;
Solyc07g043560;3;0	001373207;;;;
Solyc07g043640;1;0	000342247;;;;
Solyc07g043670;1;0	000154144;;;;
Solyc07g043700;1;0	000131251;;;;
Solyc07g043710;1;2	53E-05;;;;
Solyc07g044730;1;0	037553441;;;;
Solyc07g045100;4;0	018024765;;;;
Solyc07g047800;4;0	012295886;;;;
Solyc07g048070;4;0	00486033;;;;
Solyc07g052350;1;0	011051557;;;;
Solyc07g052480;4;0	000460719;;;;
Solyc07g053050;4;0	04789816;;;;
Solyc07g053550;4;0	003022838;;;;
Solyc07g053615;2;0	00037399;;;;
Solyc07g053740;4;0	023097772;;;;
Solyc07g054170;1;0	003223375;;;;
Solyc07g054220;5;0	015599408;;;;
Solyc07g054720;2;0	000914605;;;;
Solyc07g054880;2;0	013390632;;;;
Solyc07g055060;1;0	043960571;;;;
Solyc07g055670;4;5	35E-05;;;;
Solyc07g056190;4;0	033277747;;;;
Solyc07g056200;3;4	09E-13;;;;
Solyc07g062490;2;1	88E-08;;;;
Solyc07g063110;1;0	026428967;;;;
Solyc07g063370;1;0	031277372;;;;
Solyc07g063850;1;0	037208826;;;;
Solyc07g063940;4;0	031179387;;;;
Solyc07g065420;1;0	010202688;;;;
Solyc07g065790;1;0	045891885;;;;
Solyc07g065840;4;4	09E-13;;;;
Solyc07g065960;1;0	019969255;;;;
Solyc07g066310;4;3	49E-05;;;;
Solyc08g005050;4;0	033607629;;;;
Solyc08g005280;1;0	000170529;;;;
Solyc08g006750;1;0	002842975;;;;
Solyc08g007060;4;0	000342915;;;;
Solyc08g007780;1;0	007886392;;;;
Solyc08g008280;4;2	93E-05;;;;
Solyc08g008370;4;6	24E-13;;;;
Solyc08g008480;1;0	014738193;;;;
Solyc08g008610;4;0	014890463;;;;
Solyc08g013670;4;0	014780324;;;;
Solyc08g014240;1;0	002464914;;;;
Solyc08g014570;4;0	026000134;;;;
Solyc08g014580;1;0	027797436;;;;
Solyc08g016150;4;0	004410694;;;;
Solyc08g016670;2;0	002224112;;;;
Solyc08g021960;1;0	005275796;;;;
Solyc08g021820;1;0	039983443;;;;
Solyc08g029220;4;0	043496917;;;;
Solyc08g059710;4;0	02903521;;;;
Solyc08g061920;5;0	001153744;;;;
Solyc08g062210;1;0	034326178;;;;
Solyc08g062680;4;0	021730822;;;;
Solyc08g065190;1;0	012883914;;;;
Solyc08g067310;1;0	005942427;;;;
Solyc08g067340;3;2	98E-12;;;;
Solyc08g067500;4;0	033873727;;;;
Solyc08g067690;4;0	00209151;;;;
Solyc08g067960;4;9	30E-06;;;;
Solyc08g068680;4;0	047896906;;;;
Solyc08g068690;4;0	000199338;;;;
Solyc08g068700;4;0	027197847;;;;
Solyc08g068730;4;1	04E-09;;;;
Solyc08g068780;2;0	003471273;;;;
Solyc08g068790;4;0	014066303;;;;
Solyc08g074682;2;0	002668159;;;;
Solyc08g074690;5;0	030402024;;;;
Solyc08g077210;4;0	019253187;;;;
Solyc08g077560;4;0	00419819;;;;
Solyc08g078090;4;0	001258755;;;;
Solyc08g078190;4;0	001995837;;;;
Solyc08g078700;3;3	26E-06;;;;
Solyc08g078950;5;0	016200428;;;;
Solyc08g079170;2;0	000344274;;;;
Solyc08g079200;1;0	032248792;;;;
Solyc08g079250;1;0	038674933;;;;
Solyc08g079700;2;0	033130344;;;;
Solyc08g079830;2;0	000288721;;;;
Solyc08g079930;5;0	000399606;;;;
Solyc08g080310;5;0	0003625;;;;
Solyc08g080430;1;0	022634949;;;;
Solyc08g080470;4;0	030893505;;;;
Solyc08g080540;2;0	004175674;;;;
Solyc08g080745;1;0	013390632;;;;
Solyc08g080930;1;0	015923425;;;;
Solyc08g081190;4;0	033231266;;;;
Solyc08g081470;4;0	009119577;;;;
Solyc08g081890;1;0	000833211;;;;
Solyc08g081940;1;0	010036735;;;;
Solyc08g082090;4;0	00210559;;;;
Solyc08g082110;4;4	18E-07;;;;
Solyc08g082610;4;0	033873727;;;;
Solyc08g082820;2;0	003523615;;;;
Solyc08g082990;1;0	000170529;;;;
Solyc08g083050;4;0	039484625;;;;
Solyc09g005120;2;1	31E-12;;;;
Solyc09g005830;3;0	027237802;;;;
Solyc09g005860;4;0	014885224;;;;
Solyc09g007630;2;1	29E-05;;;;
Solyc09g008080;4;0	034326178;;;;
Solyc09g008320;1;0	015214786;;;;
Solyc09g008380;1;6	21E-12;;;;
Solyc09g008780;1;0	006143284;;;;
Solyc09g008970;2;6	78E-05;;;;
Solyc09g009770;4;0	02894027;;;;
Solyc09g010630;4;4	76E-05;;;;
Solyc09g010720;1;0	015572747;;;;
Solyc09g011030;2;0	013390632;;;;
Solyc09g011080;4;0	00486033;;;;
Solyc09g011090;1;0	005275796;;;;
Solyc09g011160;2;1	45E-12;;;;
Solyc09g011170;5;0	027671429;;;;
Solyc09g011490;4;2	77E-05;;;;
Solyc09g011560;3;1	30E-05;;;;
Solyc09g011600;4;6	21E-12;;;;
Solyc09g011620;1;0	034734217;;;;
Solyc09g014620;4;0	039983443;;;;
Solyc09g014730;1;0	010966042;;;;
Solyc09g015040;3;0	047131396;;;;
Solyc09g015770;3;4	06E-20;;;;
Solyc09g056450;4;0	024918811;;;;
Solyc09g061310;2;3	11E-05;;;;
Solyc09g061700;3;0	031125593;;;;
Solyc09g061840;3;0	009825338;;;;
Solyc09g064380;2;0	001876249;;;;
Solyc09g065590;1;0	033902482;;;;
Solyc09g065660;2;7	47E-07;;;;
Solyc09g065770;3;6	95E-08;;;;
Solyc09g074050;5;0	001932331;;;;
Solyc09g074890;2;0	000506503;;;;
Solyc09g075210;4;7	75E-11;;;;
Solyc09g075410;1;0	004798782;;;;
Solyc09g075740;4;0	019272977;;;;
Solyc09g075820;1;0	000197632;;;;
Solyc09g075870;1;0	031327891;;;;
Solyc09g082115;4;0	04852194;;;;
Solyc09g082230;4;0	014194017;;;;
Solyc09g082570;1;0	013364176;;;;
Solyc09g083050;4;0	001513687;;;;
Solyc09g083060;3;0	013645516;;;;
Solyc09g091430;1;0	012378727;;;;
Solyc09g091460;1;0	00172563;;;;
Solyc09g092480;3;2	94E-10;;;;
Solyc09g092500;2;0	002336614;;;;
Solyc09g097890;1;0	03547046;;;;
Solyc09g098160;1;0	010542026;;;;
Solyc09g098180;3;2	25E-05;;;;
Solyc10g005190;1;0	023855005;;;;
Solyc10g005480;4;0	001598443;;;;
Solyc10g005500;1;3	71E-06;;;;
Solyc10g005800;4;0	047853333;;;;
Solyc10g006130;4;0	015572747;;;;
Solyc10g006660;4;3	97E-05;;;;
Solyc10g006770;4;0	044984586;;;;
Solyc10g007280;3;0	002645389;;;;
Solyc10g008130;4;0	004175674;;;;
Solyc10g008150;4;0	000608307;;;;
Solyc10g008400;4;1	20E-06;;;;
Solyc10g008420;2;0	006339113;;;;
Solyc10g009340;3;0	01112543;;;;
Solyc10g009550;4;0	012284708;;;;
Solyc10g011740;4;0	037335635;;;;
Solyc10g047670;3;0	016407959;;;;
Solyc10g049630;4;0	00034957;;;;
Solyc10g049970;4;0	035209736;;;;
Solyc10g050060;4;0	023563236;;;;
Solyc10g050510;4;0	017785631;;;;
Solyc10g055650;4;0	011707353;;;;
Solyc10g074740;4;0	001755293;;;;
Solyc10g074826;3;0	005275796;;;;
Solyc10g076240;2;0	00771551;;;;
Solyc10g076280;4;0	016656737;;;;
Solyc10g076660;1;1	70E-05;;;;
Solyc10g077130;4;0	005275796;;;;
Solyc10g079420;3;0	029871827;;;;
Solyc10g079660;3;0	002017854;;;;
Solyc10g079750;1;0	00964886;;;;
Solyc10g079930;4;0	00058964;;;;
Solyc10g080500;1;0	002920604;;;;
Solyc10g081170;4;0	006094309;;;;
Solyc10g081970;4;0	00753342;;;;
Solyc10g081980;4;9	73E-06;;;;
Solyc10g082020;5;4	82E-05;;;;
Solyc10g082040;1;0	033012252;;;;
Solyc10g083300;1;0	029596119;;;;
Solyc10g083670;1;0	012625379;;;;
Solyc10g083930;4;0	025411588;;;;
Solyc10g087015;5;0	02894027;;;;
Solyc10g084720;1;0	010202688;;;;
Solyc10g084960;4;0	000914605;;;;
Solyc10g085010;1;0	025772257;;;;
Solyc10g085420;4;0	003025767;;;;
Solyc10g086280;4;0	041766252;;;;
Solyc10g086320;5;0	015029845;;;;
Solyc10g086410;2;3	34E-15;;;;
Solyc10g086430;1;0	000241883;;;;
Solyc10g086570;2;0	00602876;;;;
Solyc10g005100;2;0	006005501;;;;
Solyc11g005150;1;0	002306167;;;;
Solyc11g005190;1;0	000110091;;;;
Solyc11g005670;4;0	0401026;;;;
Solyc11g006460;4;0	002336614;;;;
Solyc11g006540;2;0	011914991;;;;
Solyc11g007030;1;0	009164059;;;;
Solyc11g007210;1;0	029885146;;;;
Solyc11g007220;1;0	016656737;;;;
Solyc11g007370;1;0	000278188;;;;
Solyc11g007790;1;0	001073346;;;;
Solyc11g008420;2;0	024349926;;;;
Solyc11g010500;4;0	002383989;;;;
Solyc11g011050;4;0	006744932;;;;
Solyc11g011340;2;0	024978208;;;;
Solyc11g011500;4;0	000655513;;;;
Solyc11g011980;1;0	001552524;;;;
Solyc11g012000;1;0	001547402;;;;
Solyc11g012260;4;0	002680329;;;;
Solyc11g012360;1;0	013645516;;;;
Solyc11g012590;4;0	031214008;;;;
Solyc11g017470;4;0	003440619;;;;
Solyc11g020040;2;0	000109316;;;;
Solyc11g020230;4;0	005502573;;;;
Solyc11g051060;4;0	003230167;;;;
Solyc11g030730;3;0	010159795;;;;
Solyc11g033283;1;0	00602876;;;;
Solyc11g040340;1;5	41E-06;;;;
Solyc11g064800;5;0	032400591;;;;
Solyc11g065470;1;0	046102876;;;;
Solyc11g066060;2;1	20E-06;;;;
Solyc11g066100;2;1	67E-07;;;;
Solyc11g066140;4;0	008226898;;;;
Solyc11g066640;1;5	14E-06;;;;
Solyc11g066830;2;0	013533542;;;;
Solyc11g067290;1;0	000646139;;;;
Solyc11g067300;1;0	00572669;;;;
Solyc11g067310;1;0	007806635;;;;
Solyc11g067320;1;4	29E-07;;;;
Solyc11g067330;1;5	14E-06;;;;
Solyc11g067340;1;2	86E-05;;;;
Solyc11g068730;2;0	003025767;;;;
Solyc11g069590;1;4	54E-05;;;;
Solyc11g069970;1;0	004410694;;;;
Solyc11g071610;1;0	033332955;;;;
Solyc11g071620;1;0	010820892;;;;
Solyc11g071830;2;0	000193612;;;;
Solyc11g072110;1;0	001037402;;;;
Solyc11g072623;3;0	038412018;;;;
Solyc11g073010;1;0	010444503;;;;
Solyc11g073075;4;0	01357809;;;;
Solyc12g005370;1;0	004202728;;;;
Solyc12g005450;4;0	007582714;;;;
Solyc12g005710;1;0	011763752;;;;
Solyc12g005790;1;0	016407959;;;;
Solyc12g005810;1;0	02690881;;;;
Solyc12g005860;1;0	031781108;;;;
Solyc12g005980;2;0	024349926;;;;
Solyc12g006000;1;0	024430627;;;;
Solyc12g006240;1;0	036795421;;;;
Solyc12g006550;4;0	015572747;;;;
Solyc12g007250;1;0	002061535;;;;
Solyc12g007260;1;0	022541834;;;;
Solyc12g007270;1;0	002680329;;;;
Solyc12g008990;1;0	004628619;;;;
Solyc12g009110;1;0	00056062;;;;
Solyc12g010170;1;0	004553824;;;;
Solyc12g010430;2;0	014338683;;;;
Solyc12g013700;2;0	000716934;;;;
Solyc12g014260;1;0	048608311;;;;
Solyc12g014310;4;0	002224112;;;;
Solyc12g014430;3;0	002336614;;;;
Solyc12g015880;2;3	84E-06;;;;
Solyc12g017240;4;0	006035746;;;;
Solyc12g017350;3;0	025582306;;;;
Solyc12g017870;1;0	023034368;;;;
Solyc12g019640;1;0	002113917;;;;
Solyc12g035130;4;0	004441801;;;;
Solyc12g036390;3;0	000305722;;;;
Solyc12g038250;1;0	02456474;;;;
Solyc12g042380;4;0	042735957;;;;
Solyc12g042910;1;0	003575921;;;;
Solyc12g042980;1;1	21E-05;;;;
Solyc12g044330;2;0	000492987;;;;
Solyc12g044710;1;0	011838931;;;;
Solyc12g044720;4;0	027597225;;;;
Solyc12g045020;4;1	76E-05;;;;
Solyc12g045030;4;2	07E-09;;;;
Solyc12g045035;3;4	58E-05;;;;
Solyc12g049040;1;0	02813532;;;;
Solyc12g049070;1;0	016812385;;;;
Solyc12g049090;1;0	014890463;;;;
Solyc12g049140;1;0	045912881;;;;
Solyc12g049160;1;0	014890463;;;;
Solyc12g049170;1;0	012614707;;;;
Solyc12g049180;1;0	001204476;;;;
Solyc12g056260;1;0	010834544;;;;
Solyc12g056360;3;0	005275255;;;;
Solyc12g056410;4;0	00139357;;;;
Solyc12g056671;4;0	000881809;;;;
Solyc12g056780;4;0	004492271;;;;
Solyc12g087860;1;0	000170529;;;;
Solyc12g088940;4;0	004798782;;;;
Solyc12g089380;1;0	03585158;;;;
Solyc12g096400;1;0	002306167;;;;
Solyc12g098250;1;0	001026842;;;;
Solyc12g098500;1;0	045915738;;;;
Solyc12g098780;1;0	024978208;;;;
Solyc12g098800;1;0	000721117;;;;
Solyc12g098840;1;0	017616276;;;;
Solyc12g099390;4;0	01862779;;;;
Solyc12g099465;4;4	57E-06;;;;
Solyc12g100080;1;0	009130103;;;;
Solyc12g100100;1;0	003400378;;;;
Solyc12g100110;1;0	005148016;;;;
