## Supplemental Table 4 for "The free amino acid-rich biostimulant, Leafamine®, promotes cell division in tomato roots and alleviates heat stress effects"

Table S4. GO enrichment analysis of each cluster resulting from the LA x HS interaction.
ID	Description	GeneRatio	BgRatio	pvalue	p,adjust	qvalue	geneID	Count	Ontology	cluster
GO:0010053	root epidermal cell differentiation	9/255	9/677	0,000139556	0,080431024	0,080431024	Solyc02g076660/Solyc03g115710/Solyc04g008000/Solyc06g009280/Solyc08g080930/Solyc09g075410/Solyc10g080500/Solyc11g005150/Solyc12g010170	9	BP	1
GO:0010054	trichoblast differentiation	9/255	9/677	0,000139556	0,080431024	0,080431024	Solyc02g076660/Solyc03g115710/Solyc04g008000/Solyc06g009280/Solyc08g080930/Solyc09g075410/Solyc10g080500/Solyc11g005150/Solyc12g010170	9	BP	1
GO:0090627	plant epidermal cell differentiation	9/255	9/677	0,000139556	0,080431024	0,080431024	Solyc02g076660/Solyc03g115710/Solyc04g008000/Solyc06g009280/Solyc08g080930/Solyc09g075410/Solyc10g080500/Solyc11g005150/Solyc12g010170	9	BP	1
GO:0006457	protein folding	21/94	35/677	5,71E-11	3,54E-08	3,32E-08	Solyc01g028810/Solyc01g079610/Solyc01g100230/Solyc01g103450/Solyc03g082920/Solyc03g118040/Solyc03g123560/Solyc04g009770/Solyc04g011440/Solyc04g072160/Solyc04g081570/Solyc06g036290/Solyc06g076020/Solyc07g053615/Solyc08g082820/Solyc10g086410/Solyc11g020040/Solyc11g066060/Solyc11g066100/Solyc11g071830/Solyc12g015880	21	BP	2
GO:0033554	cellular response to stress	29/94	69/677	7,07E-10	2,92E-07	2,74E-07	Solyc01g010650/Solyc01g100230/Solyc03g082920/Solyc03g093690/Solyc03g113100/Solyc03g113900/Solyc03g115230/Solyc03g118040/Solyc04g011440/Solyc04g081570/Solyc04g082160/Solyc05g007150/Solyc05g009720/Solyc05g015530/Solyc06g036290/Solyc06g048410/Solyc06g076020/Solyc08g079830/Solyc08g082820/Solyc09g005120/Solyc09g011160/Solyc09g065660/Solyc10g086410/Solyc10g086570/Solyc10g005100/Solyc11g066060/Solyc11g0…	29	BP	2
GO:0006986	response to unfolded protein	oct-94	12/677	8,97E-08	1,59E-05	1,49E-05	Solyc01g010650/Solyc03g082920/Solyc04g011440/Solyc05g007150/Solyc05g015530/Solyc06g076020/Solyc08g082820/Solyc10g086410/Solyc11g066060/Solyc11g066100	10	BP	2
GO:0009408	response to heat	16/94	31/677	2,99E-07	4,27E-05	4,00E-05	Solyc01g100230/Solyc01g103450/Solyc01g104740/Solyc02g090820/Solyc03g082920/Solyc03g115230/Solyc04g009770/Solyc06g036290/Solyc08g079170/Solyc09g005120/Solyc09g011030/Solyc09g065660/Solyc10g086410/Solyc11g066060/Solyc11g071830/Solyc12g015880	16	BP	2
GO:0035966	response to topologically incorrect protein	oct-94	13/677	3,44E-07	4,27E-05	4,00E-05	Solyc01g010650/Solyc03g082920/Solyc04g011440/Solyc05g007150/Solyc05g015530/Solyc06g076020/Solyc08g082820/Solyc10g086410/Solyc11g066060/Solyc11g066100	10	BP	2
GO:0042026	protein refolding	ao�t-94	9/677	8,45E-07	7,48E-05	7,01E-05	Solyc01g028810/Solyc03g082920/Solyc04g011440/Solyc06g076020/Solyc08g082820/Solyc10g086410/Solyc11g066060/Solyc11g066100	8	BP	2
GO:0009266	response to temperature stimulus	20/94	51/677	2,30E-06	0,000190028	0,000178073	Solyc01g028810/Solyc01g100230/Solyc01g103450/Solyc01g104740/Solyc02g090820/Solyc03g082920/Solyc03g115230/Solyc04g009770/Solyc04g081570/Solyc06g036290/Solyc08g079170/Solyc09g005120/Solyc09g011030/Solyc09g011160/Solyc09g065660/Solyc10g086410/Solyc10g005100/Solyc11g066060/Solyc11g071830/Solyc12g015880	20	BP	2
GO:0006458	'de novo' protein folding	ao�t-94	10/677	3,74E-06	0,000244088	0,000228732	Solyc01g028810/Solyc03g082920/Solyc04g011440/Solyc06g076020/Solyc08g082820/Solyc10g086410/Solyc11g066060/Solyc11g066100	8	BP	2
GO:0010498	proteasomal protein catabolic process	ao�t-94	11/677	1,22E-05	0,000602516	0,000564611	Solyc03g082920/Solyc03g113100/Solyc03g113900/Solyc03g118040/Solyc04g082160/Solyc08g079700/Solyc08g082820/Solyc11g008420	8	BP	2
GO:0061077	chaperone-mediated protein folding	ao�t-94	12/677	3,23E-05	0,001429651	0,001339709	Solyc01g028810/Solyc03g082920/Solyc04g011440/Solyc06g076020/Solyc08g082820/Solyc10g086410/Solyc11g066060/Solyc11g066100	8	BP	2
GO:0034976	response to endoplasmic reticulum stress	sept-94	16/677	6,66E-05	0,002843373	0,002664492	Solyc01g010650/Solyc03g082920/Solyc03g113900/Solyc03g118040/Solyc04g081570/Solyc04g082160/Solyc05g007150/Solyc05g015530/Solyc08g082820	9	BP	2
GO:0006508	proteolysis	d�c-94	29/677	0,000179376	0,007169272	0,006718242	Solyc01g079940/Solyc03g082920/Solyc03g113100/Solyc03g113900/Solyc03g118040/Solyc04g072032/Solyc04g082160/Solyc07g054720/Solyc08g079700/Solyc08g082820/Solyc09g061310/Solyc11g008420	12	BP	2
GO:0030433	ubiquitin-dependent ERAD pathway	mai-94	6/677	0,000250917	0,008882471	0,008323661	Solyc03g082920/Solyc03g113900/Solyc03g118040/Solyc04g082160/Solyc08g082820	5	BP	2
GO:0030968	endoplasmic reticulum unfolded protein response	mai-94	6/677	0,000250917	0,008882471	0,008323661	Solyc01g010650/Solyc03g082920/Solyc05g007150/Solyc05g015530/Solyc08g082820	5	BP	2
GO:0051716	cellular response to stimulus	35/94	152/677	0,000319635	0,01042179	0,00976614	Solyc01g010650/Solyc01g079610/Solyc01g100230/Solyc01g104740/Solyc03g082920/Solyc03g093690/Solyc03g113100/Solyc03g113900/Solyc03g115230/Solyc03g117020/Solyc03g118040/Solyc04g011440/Solyc04g081570/Solyc04g082160/Solyc05g007150/Solyc05g009720/Solyc05g015530/Solyc06g036290/Solyc06g048410/Solyc06g076020/Solyc08g079830/Solyc08g082820/Solyc09g005120/Solyc09g011160/Solyc09g065660/Solyc09g074890/Solyc09g0…	35	BP	2
GO:0006950	response to stress	44/94	213/677	0,000568682	0,016949596	0,015883272	Solyc01g010650/Solyc01g028810/Solyc01g100230/Solyc01g103450/Solyc01g104740/Solyc02g083280/Solyc02g090820/Solyc03g082920/Solyc03g093690/Solyc03g113100/Solyc03g113900/Solyc03g115230/Solyc03g117020/Solyc03g118040/Solyc04g009770/Solyc04g011440/Solyc04g081570/Solyc04g082160/Solyc05g007150/Solyc05g008400/Solyc05g009720/Solyc05g015530/Solyc06g036290/Solyc06g048410/Solyc06g076020/Solyc08g079170/Solyc08g0…	44	BP	2
GO:0036503	ERAD pathway	mai-94	7/677	0,000781508	0,021341381	0,019998763	Solyc03g082920/Solyc03g113900/Solyc03g118040/Solyc04g082160/Solyc08g082820	5	BP	2
GO:0006511	ubiquitin-dependent protein catabolic process	ao�t-94	17/677	0,000866342	0,021341381	0,019998763	Solyc03g082920/Solyc03g113100/Solyc03g113900/Solyc03g118040/Solyc04g082160/Solyc08g079700/Solyc08g082820/Solyc11g008420	8	BP	2
GO:0030163	protein catabolic process	ao�t-94	18/677	0,001381974	0,031708621	0,029713783	Solyc03g082920/Solyc03g113100/Solyc03g113900/Solyc03g118040/Solyc04g082160/Solyc08g079700/Solyc08g082820/Solyc11g008420	8	BP	2
GO:0046686	response to cadmium ion	sept-94	23/677	0,002031413	0,044156498	0,041378545	Solyc01g103450/Solyc02g093250/Solyc03g082920/Solyc04g081570/Solyc06g048410/Solyc08g079170/Solyc10g086410/Solyc11g066060/Solyc11g068730	9	BP	2
GO:0010038	response to metal ion	oct-94	28/677	0,002543742	0,051202392	0,047981172	Solyc01g103450/Solyc02g093250/Solyc03g082920/Solyc04g081570/Solyc06g048410/Solyc08g079170/Solyc10g086410/Solyc10g005100/Solyc11g066060/Solyc11g068730	10	BP	2
GO:0009553	embryo sac development	avr-94	3/677	0,002603511	0,051202392	0,047981172	Solyc01g010650/Solyc03g082920/Solyc05g007150	3	BP	2
GO:0034605	cellular response to heat	juin-94	12/677	0,00282057	0,054604475	0,051169224	Solyc01g100230/Solyc03g115230/Solyc06g036290/Solyc09g005120/Solyc09g065660/Solyc12g015880	6	BP	2
GO:0071705	nitrogen compound transport	sept-94	24/677	0,002879053	0,054879182	0,051426649	Solyc01g010650/Solyc01g060130/Solyc01g103450/Solyc03g096390/Solyc04g081570/Solyc05g007150/Solyc05g015530/Solyc06g083270/Solyc12g044330	9	BP	2
GO:0050896	response to stimulus	53/94	292/677	0,003776664	0,068200538	0,063909938	Solyc01g010650/Solyc01g028810/Solyc01g079610/Solyc01g095460/Solyc01g100230/Solyc01g103450/Solyc01g104740/Solyc02g083280/Solyc02g090820/Solyc02g093250/Solyc03g082920/Solyc03g093690/Solyc03g097610/Solyc03g113100/Solyc03g113900/Solyc03g115230/Solyc03g117020/Solyc03g117590/Solyc03g118040/Solyc04g009770/Solyc04g011440/Solyc04g081570/Solyc04g082160/Solyc05g007150/Solyc05g008400/Solyc05g009720/Solyc05g0…	53	BP	2
GO:0071702	organic substance transport	nov-94	34/677	0,003798093	0,068200538	0,063909938	Solyc01g010650/Solyc01g060130/Solyc01g103450/Solyc03g096390/Solyc03g097610/Solyc04g081570/Solyc05g007150/Solyc05g015530/Solyc06g072620/Solyc06g083270/Solyc12g044330	11	BP	2
GO:0043170	macromolecule metabolic process	105/237	228/677	1,47E-05	0,01000253	0,009583544	Solyc00g500353/Solyc01g066430/Solyc01g067740/Solyc01g068560/Solyc01g095630/Solyc01g096510/Solyc01g096700/Solyc01g100200/Solyc01g103540/Solyc01g105120/Solyc01g105560/Solyc02g063010/Solyc02g068110/Solyc02g071560/Solyc02g079190/Solyc02g080040/Solyc02g082340/Solyc02g084240/Solyc02g088180/Solyc02g092420/Solyc02g092550/Solyc03g042560/Solyc03g063650/Solyc03g083470/Solyc03g093080/Solyc03g093110/Solyc03g0…	105	BP	4
GO:0010200	response to chitin	17/237	21/677	1,60E-05	0,01000253	0,009583544	Solyc01g066430/Solyc01g100200/Solyc03g093550/Solyc03g093610/Solyc03g112340/Solyc04g077980/Solyc06g005170/Solyc06g005310/Solyc06g068460/Solyc06g073050/Solyc06g076280/Solyc07g053740/Solyc08g005050/Solyc08g008280/Solyc08g078190/Solyc08g082110/Solyc11g073075	17	BP	4
GO:0010243	response to organonitrogen compound	22/237	31/677	3,26E-05	0,011306653	0,010833039	Solyc00g500353/Solyc01g066430/Solyc01g100200/Solyc03g042560/Solyc03g093550/Solyc03g093610/Solyc03g112340/Solyc04g077980/Solyc05g056230/Solyc06g005170/Solyc06g005310/Solyc06g068460/Solyc06g073050/Solyc06g076280/Solyc07g053740/Solyc08g005050/Solyc08g008280/Solyc08g078190/Solyc08g082110/Solyc10g005480/Solyc10g008400/Solyc11g073075	22	BP	4
GO:0044419	biological process involved in interspecies interaction between organisms	45/237	81/677	4,43E-05	0,011306653	0,010833039	Solyc01g067740/Solyc01g096510/Solyc01g105070/Solyc01g109110/Solyc02g064770/Solyc02g071780/Solyc02g077880/Solyc02g088180/Solyc03g093550/Solyc03g093610/Solyc03g112340/Solyc03g115650/Solyc03g119250/Solyc03g122340/Solyc04g007580/Solyc04g025650/Solyc04g054690/Solyc04g056340/Solyc05g007140/Solyc05g056230/Solyc06g005170/Solyc06g048820/Solyc06g068460/Solyc06g069190/Solyc06g073050/Solyc06g074030/Solyc06g0…	45	BP	4
GO:0044237	cellular metabolic process	135/237	315/677	4,52E-05	0,011306653	0,010833039	Solyc00g500095/Solyc00g500353/Solyc01g005090/Solyc01g066430/Solyc01g067740/Solyc01g067850/Solyc01g068560/Solyc01g080840/Solyc01g073720/Solyc01g095630/Solyc01g096510/Solyc01g096700/Solyc01g100200/Solyc01g101060/Solyc01g103540/Solyc01g105070/Solyc01g105120/Solyc01g105220/Solyc01g105560/Solyc01g109110/Solyc02g063010/Solyc02g068110/Solyc02g071780/Solyc02g079190/Solyc02g080040/Solyc02g080640/Solyc02g0…	135	BP	4
GO:0043207	response to external biotic stimulus	44/237	79/677	5,04E-05	0,011306653	0,010833039	Solyc01g067740/Solyc01g096510/Solyc01g105070/Solyc01g109110/Solyc02g071780/Solyc02g077880/Solyc02g088180/Solyc03g093550/Solyc03g093610/Solyc03g112340/Solyc03g115650/Solyc03g119250/Solyc03g122340/Solyc04g007580/Solyc04g025650/Solyc04g054690/Solyc04g056340/Solyc05g007140/Solyc05g056230/Solyc06g005170/Solyc06g048820/Solyc06g068460/Solyc06g069190/Solyc06g073050/Solyc06g074030/Solyc06g076050/Solyc07g0…	44	BP	4
GO:0006807	nitrogen compound metabolic process	106/237	236/677	6,02E-05	0,011995874	0,01149339	Solyc00g500095/Solyc00g500353/Solyc01g066430/Solyc01g068560/Solyc01g095630/Solyc01g096510/Solyc01g096700/Solyc01g100200/Solyc01g103540/Solyc01g105120/Solyc01g105560/Solyc01g109110/Solyc02g063010/Solyc02g068110/Solyc02g071560/Solyc02g079190/Solyc02g080040/Solyc02g082340/Solyc02g084240/Solyc02g088180/Solyc02g092420/Solyc02g092550/Solyc03g034320/Solyc03g042560/Solyc03g063650/Solyc03g083470/Solyc03g0…	106	BP	4
GO:0006952	defense response	46/237	85/677	8,89E-05	0,014487229	0,013880387	Solyc00g500353/Solyc01g066430/Solyc01g067740/Solyc01g096510/Solyc01g105070/Solyc01g109110/Solyc02g071780/Solyc02g088180/Solyc03g042560/Solyc03g093540/Solyc03g093550/Solyc03g093560/Solyc03g093610/Solyc03g112340/Solyc03g115650/Solyc03g119250/Solyc03g122340/Solyc04g054690/Solyc04g056340/Solyc05g007140/Solyc05g009790/Solyc05g056230/Solyc06g005170/Solyc06g068460/Solyc06g069190/Solyc06g071810/Solyc06g0…	46	BP	4
GO:0071704	organic substance metabolic process	135/237	320/677	0,000141885	0,021200003	0,020311976	Solyc00g500095/Solyc00g500353/Solyc01g005090/Solyc01g066430/Solyc01g067740/Solyc01g068560/Solyc01g095630/Solyc01g096510/Solyc01g096700/Solyc01g100200/Solyc01g101060/Solyc01g103540/Solyc01g105070/Solyc01g105120/Solyc01g105560/Solyc01g109110/Solyc01g111250/Solyc02g063010/Solyc02g068110/Solyc02g071560/Solyc02g071780/Solyc02g079190/Solyc02g080040/Solyc02g082340/Solyc02g084240/Solyc02g088180/Solyc02g0…	135	BP	4
GO:0031323	regulation of cellular metabolic process	54/237	106/677	0,000178054	0,024557708	0,023529034	Solyc01g005090/Solyc01g068560/Solyc01g080840/Solyc01g095630/Solyc01g096510/Solyc01g096700/Solyc01g100200/Solyc01g103540/Solyc01g105120/Solyc02g063010/Solyc02g068110/Solyc02g071780/Solyc02g084240/Solyc02g088180/Solyc03g093540/Solyc03g093550/Solyc03g093560/Solyc03g093610/Solyc03g113970/Solyc03g115650/Solyc03g116340/Solyc03g119250/Solyc04g064550/Solyc04g077980/Solyc05g009790/Solyc05g014590/Solyc05g0…	54	BP	4
GO:0098542	defense response to other organism	35/237	63/677	0,00036949	0,044166357	0,042316315	Solyc01g067740/Solyc01g096510/Solyc01g105070/Solyc01g109110/Solyc02g071780/Solyc02g088180/Solyc03g093550/Solyc03g112340/Solyc03g115650/Solyc03g119250/Solyc04g054690/Solyc04g056340/Solyc05g007140/Solyc05g056230/Solyc06g005170/Solyc06g068460/Solyc06g069190/Solyc06g073050/Solyc06g074030/Solyc06g076050/Solyc07g053550/Solyc07g053740/Solyc07g065840/Solyc08g005050/Solyc08g008280/Solyc08g008610/Solyc08g0…	35	BP	4
GO:0010467	gene expression	53/237	107/677	0,00054057	0,04771048	0,045711981	Solyc01g067740/Solyc01g068560/Solyc01g095630/Solyc01g096510/Solyc01g096700/Solyc01g100200/Solyc01g103540/Solyc01g105120/Solyc01g105560/Solyc02g063010/Solyc02g068110/Solyc02g082340/Solyc02g084240/Solyc02g088180/Solyc02g092550/Solyc03g093540/Solyc03g093550/Solyc03g093560/Solyc03g093610/Solyc03g113970/Solyc03g115650/Solyc03g116340/Solyc03g119250/Solyc04g064550/Solyc04g077980/Solyc05g009790/Solyc05g0…	53	BP	4
GO:0044238	primary metabolic process	121/237	287/677	0,00055836	0,04771048	0,045711981	Solyc00g500095/Solyc00g500353/Solyc01g005090/Solyc01g066430/Solyc01g068560/Solyc01g095630/Solyc01g096510/Solyc01g096700/Solyc01g100200/Solyc01g103540/Solyc01g105120/Solyc01g105560/Solyc01g109110/Solyc01g111250/Solyc02g063010/Solyc02g068110/Solyc02g071560/Solyc02g079190/Solyc02g080040/Solyc02g082340/Solyc02g084240/Solyc02g088180/Solyc02g090490/Solyc02g092420/Solyc03g034320/Solyc03g042560/Solyc03g0…	121	BP	4
GO:0002376	immune system process	35/237	64/677	0,000559055	0,04771048	0,045711981	Solyc01g067740/Solyc01g096510/Solyc01g105070/Solyc01g109110/Solyc02g071780/Solyc02g088180/Solyc03g093550/Solyc03g112340/Solyc03g115650/Solyc03g119250/Solyc04g054690/Solyc04g056340/Solyc05g007140/Solyc05g056230/Solyc06g005170/Solyc06g068460/Solyc06g069190/Solyc06g073050/Solyc06g074030/Solyc06g076050/Solyc07g053550/Solyc07g053740/Solyc07g065840/Solyc08g005050/Solyc08g008280/Solyc08g008610/Solyc08g0…	35	BP	4
GO:0048518	positive regulation of biological process	30/237	53/677	0,000669257	0,04771048	0,045711981	Solyc01g103540/Solyc02g068110/Solyc02g084240/Solyc02g088180/Solyc03g093550/Solyc03g093610/Solyc03g115650/Solyc03g119250/Solyc04g054690/Solyc05g007140/Solyc05g014590/Solyc05g015390/Solyc05g052280/Solyc05g055160/Solyc05g056230/Solyc06g005170/Solyc06g009640/Solyc06g071810/Solyc06g073050/Solyc06g074030/Solyc06g076280/Solyc07g053740/Solyc08g005050/Solyc08g008280/Solyc08g008610/Solyc08g078190/Solyc10g0…	30	BP	4
GO:0010556	regulation of macromolecule biosynthetic process	47/237	93/677	0,00067222	0,04771048	0,045711981	Solyc01g068560/Solyc01g095630/Solyc01g096510/Solyc01g096700/Solyc01g100200/Solyc01g103540/Solyc01g105120/Solyc02g063010/Solyc02g068110/Solyc02g084240/Solyc02g088180/Solyc03g093540/Solyc03g093550/Solyc03g093560/Solyc03g093610/Solyc03g113970/Solyc03g115650/Solyc03g116340/Solyc03g119250/Solyc04g064550/Solyc04g077980/Solyc05g009790/Solyc05g014590/Solyc05g054170/Solyc06g005310/Solyc06g005320/Solyc06g0…	47	BP	4
GO:0016070	RNA metabolic process	49/237	98/677	0,000698854	0,04771048	0,045711981	Solyc01g068560/Solyc01g095630/Solyc01g096510/Solyc01g096700/Solyc01g100200/Solyc01g103540/Solyc01g105120/Solyc02g063010/Solyc02g068110/Solyc02g082340/Solyc02g084240/Solyc02g088180/Solyc03g093540/Solyc03g093550/Solyc03g093560/Solyc03g093610/Solyc03g113970/Solyc03g116340/Solyc03g119250/Solyc04g064550/Solyc04g077980/Solyc05g009790/Solyc05g014590/Solyc05g054170/Solyc06g005310/Solyc06g005320/Solyc06g0…	49	BP	4
GO:0019538	protein metabolic process	51/237	103/677	0,000718451	0,04771048	0,045711981	Solyc00g500353/Solyc01g066430/Solyc01g103540/Solyc01g105560/Solyc02g068110/Solyc02g071560/Solyc02g079190/Solyc02g080040/Solyc02g092420/Solyc03g042560/Solyc03g063650/Solyc03g083470/Solyc03g094160/Solyc03g112340/Solyc03g115650/Solyc04g007880/Solyc04g054190/Solyc04g056340/Solyc04g071030/Solyc05g007140/Solyc05g009790/Solyc05g056230/Solyc06g005170/Solyc06g007510/Solyc06g053640/Solyc06g060690/Solyc06g0…	51	BP	4
GO:0008152	metabolic process	144/237	354/677	0,00077298	0,048365278	0,046339352	Solyc00g500095/Solyc00g500353/Solyc01g005090/Solyc01g066430/Solyc01g067740/Solyc01g067850/Solyc01g068560/Solyc01g080840/Solyc01g073720/Solyc01g095630/Solyc01g096510/Solyc01g096700/Solyc01g100200/Solyc01g101060/Solyc01g103540/Solyc01g105070/Solyc01g105120/Solyc01g105220/Solyc01g105560/Solyc01g109110/Solyc01g111250/Solyc02g063010/Solyc02g068110/Solyc02g071560/Solyc02g071780/Solyc02g079190/Solyc02g0…	144	BP	4
GO:1901360	organic cyclic compound metabolic process	66/237	141/677	0,00078226	0,048365278	0,046339352	Solyc00g500095/Solyc00g500353/Solyc01g068560/Solyc01g095630/Solyc01g096510/Solyc01g096700/Solyc01g100200/Solyc01g103540/Solyc01g105070/Solyc01g105120/Solyc01g105560/Solyc01g109110/Solyc02g063010/Solyc02g068110/Solyc02g071780/Solyc02g082340/Solyc02g084240/Solyc02g088180/Solyc02g093230/Solyc03g042560/Solyc03g093540/Solyc03g093550/Solyc03g093560/Solyc03g093610/Solyc03g113970/Solyc03g116340/Solyc03g1…	66	BP	4
GO:0051252	regulation of RNA metabolic process	45/237	89/677	0,000887119	0,049706399	0,047624295	Solyc01g068560/Solyc01g095630/Solyc01g096510/Solyc01g096700/Solyc01g100200/Solyc01g103540/Solyc01g105120/Solyc02g063010/Solyc02g068110/Solyc02g084240/Solyc02g088180/Solyc03g093540/Solyc03g093550/Solyc03g093560/Solyc03g093610/Solyc03g113970/Solyc03g116340/Solyc03g119250/Solyc04g064550/Solyc04g077980/Solyc05g009790/Solyc05g014590/Solyc05g054170/Solyc06g005310/Solyc06g005320/Solyc06g005330/Solyc06g0…	45	BP	4
GO:0009889	regulation of biosynthetic process	48/237	97/677	0,001094119	0,054493184	0,052210571	Solyc01g068560/Solyc01g095630/Solyc01g096510/Solyc01g096700/Solyc01g100200/Solyc01g103540/Solyc01g105120/Solyc02g063010/Solyc02g068110/Solyc02g084240/Solyc02g088180/Solyc03g093540/Solyc03g093550/Solyc03g093560/Solyc03g093610/Solyc03g113970/Solyc03g115650/Solyc03g116340/Solyc03g119250/Solyc04g064550/Solyc04g077980/Solyc05g009790/Solyc05g014590/Solyc05g052280/Solyc05g054170/Solyc06g005310/Solyc06g0…	48	BP	4
GO:0006725	cellular aromatic compound metabolic process	65/237	140/677	0,001166603	0,055232307	0,052918734	Solyc00g500095/Solyc00g500353/Solyc01g068560/Solyc01g095630/Solyc01g096510/Solyc01g096700/Solyc01g100200/Solyc01g103540/Solyc01g105070/Solyc01g105120/Solyc01g109110/Solyc02g063010/Solyc02g068110/Solyc02g071780/Solyc02g082340/Solyc02g084240/Solyc02g088180/Solyc02g093230/Solyc03g042560/Solyc03g093540/Solyc03g093550/Solyc03g093560/Solyc03g093610/Solyc03g113970/Solyc03g116340/Solyc03g119250/Solyc04g0…	65	BP	4
GO:0009611	response to wounding	17/237	26/677	0,001264753	0,055232307	0,052918734	Solyc00g500353/Solyc02g088180/Solyc03g042560/Solyc03g115650/Solyc03g122340/Solyc04g077980/Solyc06g005170/Solyc06g068460/Solyc06g074030/Solyc07g053740/Solyc08g005050/Solyc09g075210/Solyc09g083050/Solyc10g005480/Solyc10g081980/Solyc11g051060/Solyc12g005450	17	BP	4
GO:0009605	response to external stimulus	51/237	105/677	0,001297768	0,055232307	0,052918734	Solyc01g067740/Solyc01g096510/Solyc01g105070/Solyc01g105120/Solyc01g109110/Solyc02g071780/Solyc02g077880/Solyc02g088180/Solyc03g093080/Solyc03g093550/Solyc03g093610/Solyc03g112340/Solyc03g115650/Solyc03g116340/Solyc03g119250/Solyc03g122340/Solyc04g007580/Solyc04g025650/Solyc04g054190/Solyc04g054690/Solyc04g056340/Solyc05g007140/Solyc05g014590/Solyc05g056230/Solyc06g005170/Solyc06g009640/Solyc06g0…	51	BP	4
GO:0042180	cellular ketone metabolic process	8/237	9/677	0,001306566	0,055232307	0,052918734	Solyc02g071780/Solyc03g113970/Solyc03g119250/Solyc07g053740/Solyc08g005050/Solyc08g008610/Solyc10g049970/Solyc10g077130	8	BP	4
GO:0006351	DNA-templated transcription	44/237	88/677	0,001397562	0,055232307	0,052918734	Solyc01g068560/Solyc01g095630/Solyc01g096510/Solyc01g096700/Solyc01g100200/Solyc01g105120/Solyc02g063010/Solyc02g068110/Solyc02g082340/Solyc02g084240/Solyc02g088180/Solyc03g093540/Solyc03g093550/Solyc03g093560/Solyc03g093610/Solyc03g113970/Solyc03g116340/Solyc03g119250/Solyc04g064550/Solyc04g077980/Solyc05g009790/Solyc05g014590/Solyc05g054170/Solyc06g005310/Solyc06g005320/Solyc06g005330/Solyc06g0…	44	BP	4
GO:0010468	regulation of gene expression	48/237	98/677	0,001473573	0,055232307	0,052918734	Solyc01g067740/Solyc01g068560/Solyc01g095630/Solyc01g096510/Solyc01g096700/Solyc01g100200/Solyc01g103540/Solyc01g105120/Solyc02g063010/Solyc02g068110/Solyc02g084240/Solyc02g088180/Solyc02g092550/Solyc03g093540/Solyc03g093550/Solyc03g093560/Solyc03g093610/Solyc03g113970/Solyc03g115650/Solyc03g116340/Solyc03g119250/Solyc04g064550/Solyc04g077980/Solyc05g009790/Solyc05g014590/Solyc05g054170/Solyc06g0…	48	BP	4
GO:1901362	organic cyclic compound biosynthetic process	52/237	108/677	0,001497084	0,055232307	0,052918734	Solyc00g500353/Solyc01g068560/Solyc01g095630/Solyc01g096510/Solyc01g096700/Solyc01g100200/Solyc01g105120/Solyc01g105560/Solyc02g063010/Solyc02g068110/Solyc02g082340/Solyc02g084240/Solyc02g088180/Solyc02g093230/Solyc03g042560/Solyc03g093540/Solyc03g093550/Solyc03g093560/Solyc03g093610/Solyc03g113970/Solyc03g116340/Solyc03g119250/Solyc04g064550/Solyc04g077980/Solyc05g009790/Solyc05g014590/Solyc05g0…	52	BP	4
GO:1901698	response to nitrogen compound	22/237	37/677	0,001559983	0,055232307	0,052918734	Solyc00g500353/Solyc01g066430/Solyc01g100200/Solyc03g042560/Solyc03g093550/Solyc03g093610/Solyc03g112340/Solyc04g077980/Solyc05g056230/Solyc06g005170/Solyc06g005310/Solyc06g068460/Solyc06g073050/Solyc06g076280/Solyc07g053740/Solyc08g005050/Solyc08g008280/Solyc08g078190/Solyc08g082110/Solyc10g005480/Solyc10g008400/Solyc11g073075	22	BP	4
GO:0090304	nucleic acid metabolic process	49/237	101/677	0,001712409	0,057931103	0,055504482	Solyc01g068560/Solyc01g095630/Solyc01g096510/Solyc01g096700/Solyc01g100200/Solyc01g103540/Solyc01g105120/Solyc02g063010/Solyc02g068110/Solyc02g082340/Solyc02g084240/Solyc02g088180/Solyc03g093540/Solyc03g093550/Solyc03g093560/Solyc03g093610/Solyc03g113970/Solyc03g116340/Solyc03g119250/Solyc04g064550/Solyc04g077980/Solyc05g009790/Solyc05g014590/Solyc05g054170/Solyc06g005310/Solyc06g005320/Solyc06g0…	49	BP	4
GO:0044271	cellular nitrogen compound biosynthetic process	50/237	104/677	0,001973831	0,06553851	0,06279323	Solyc01g068560/Solyc01g095630/Solyc01g096510/Solyc01g096700/Solyc01g100200/Solyc01g103540/Solyc01g105120/Solyc01g105560/Solyc02g063010/Solyc02g068110/Solyc02g082340/Solyc02g084240/Solyc02g088180/Solyc03g093540/Solyc03g093550/Solyc03g093560/Solyc03g093610/Solyc03g113970/Solyc03g115650/Solyc03g116340/Solyc03g119250/Solyc04g064550/Solyc04g077980/Solyc05g009790/Solyc05g014590/Solyc05g054170/Solyc06g0…	50	BP	4
GO:0019438	aromatic compound biosynthetic process	51/237	107/677	0,002258237	0,073618519	0,070534783	Solyc00g500353/Solyc01g068560/Solyc01g095630/Solyc01g096510/Solyc01g096700/Solyc01g100200/Solyc01g105120/Solyc02g063010/Solyc02g068110/Solyc02g082340/Solyc02g084240/Solyc02g088180/Solyc02g093230/Solyc03g042560/Solyc03g093540/Solyc03g093550/Solyc03g093560/Solyc03g093610/Solyc03g113970/Solyc03g116340/Solyc03g119250/Solyc04g064550/Solyc04g077980/Solyc05g009790/Solyc05g014590/Solyc05g052280/Solyc05g0…	51	BP	4
GO:0034641	cellular nitrogen compound metabolic process	59/237	128/677	0,002691779	0,083350124	0,079858751	Solyc01g068560/Solyc01g095630/Solyc01g096510/Solyc01g096700/Solyc01g100200/Solyc01g103540/Solyc01g105120/Solyc01g105560/Solyc01g109110/Solyc02g063010/Solyc02g068110/Solyc02g082340/Solyc02g084240/Solyc02g088180/Solyc03g093540/Solyc03g093550/Solyc03g093560/Solyc03g093610/Solyc03g113970/Solyc03g115650/Solyc03g116340/Solyc03g119250/Solyc04g064550/Solyc04g077980/Solyc05g009790/Solyc05g014590/Solyc05g0…	59	BP	4
GO:0048584	positive regulation of response to stimulus	14/237	21/677	0,002696211	0,083350124	0,079858751	Solyc02g088180/Solyc03g119250/Solyc04g054690/Solyc05g007140/Solyc05g014590/Solyc05g015390/Solyc05g056230/Solyc06g005170/Solyc06g071810/Solyc06g073050/Solyc07g053740/Solyc08g008610/Solyc11g011050/Solyc11g051060	14	BP	4
GO:0080134	regulation of response to stress	21/237	36/677	0,002812317	0,085465831	0,081885834	Solyc02g088180/Solyc03g119250/Solyc04g054190/Solyc04g054690/Solyc04g056340/Solyc05g007140/Solyc05g014590/Solyc05g015390/Solyc05g056230/Solyc06g005170/Solyc06g068460/Solyc06g071810/Solyc06g073050/Solyc07g053740/Solyc08g005050/Solyc08g008280/Solyc08g008610/Solyc08g082110/Solyc09g075210/Solyc11g011050/Solyc11g051060	21	BP	4
										5
										5
