## Supplemental Table 5 for "The free amino acid-rich biostimulant, Leafamine®, promotes cell division in tomato roots and alleviates heat stress effects"

Table S5. List of common up- and down-regulated genes by LA treatment under NS and HS conditions.
gene	level
Solyc01g006720	Down
Solyc01g150101	Down
Solyc01g008650	Down
Solyc01g010350	Down
Solyc01g015080	Down
Solyc01g065700	Down
Solyc01g067850	Down
Solyc01g090680	Down
Solyc01g091160	Down
Solyc01g094700	Down
Solyc01g095750	Down
Solyc01g096140	Down
Solyc01g096730	Down
Solyc01g100100	Down
Solyc01g101240	Down
Solyc01g102680	Down
Solyc01g103390	Down
Solyc01g105767	Down
Solyc01g105770	Down
Solyc01g106920	Down
Solyc01g108910	Down
Solyc01g109170	Down
Solyc01g109720	Down
Solyc01g111050	Down
Solyc02g062390	Down
Solyc02g062890	Down
Solyc02g064970	Down
Solyc02g065150	Down
Solyc02g071950	Down
Solyc02g076830	Down
Solyc02g077880	Down
Solyc02g078250	Down
Solyc02g081330	Down
Solyc02g082240	Down
Solyc02g084570	Down
Solyc02g085660	Down
Solyc02g087060	Down
Solyc02g087410	Down
Solyc02g150146	Down
Solyc02g090210	Down
Solyc03g005210	Down
Solyc03g005450	Down
Solyc03g006700	Down
Solyc03g025190	Down
Solyc03g031590	Down
Solyc03g031890	Down
Solyc03g032210	Down
Solyc03g043710	Down
Solyc03g059260	Down
Solyc03g079880	Down
Solyc03g083480	Down
Solyc03g093800	Down
Solyc03g096290	Down
Solyc03g096670	Down
Solyc03g096850	Down
Solyc03g097500	Down
Solyc03g097510	Down
Solyc03g111880	Down
Solyc03g114175	Down
Solyc03g115650	Down
Solyc03g115850	Down
Solyc03g115940	Down
Solyc03g115960	Down
Solyc03g120330	Down
Solyc03g121200	Down
Solyc03g123580	Down
Solyc03g123590	Down
Solyc04g005170	Down
Solyc04g005610	Down
Solyc04g008210	Down
Solyc04g011750	Down
Solyc04g012050	Down
Solyc04g014290	Down
Solyc04g014320	Down
Solyc04g014330	Down
Solyc04g016180	Down
Solyc04g150122	Down
Solyc04g024840	Down
Solyc04g050440	Down
Solyc04g054150	Down
Solyc04g054258	Down
Solyc04g054340	Down
Solyc04g072890	Down
Solyc04g077220	Down
Solyc04g077650	Down
Solyc04g080540	Down
Solyc04g081810	Down
Solyc05g010010	Down
Solyc05g010330	Down
Solyc05g012010	Down
Solyc05g014260	Down
Solyc05g052340	Down
Solyc05g052370	Down
Solyc05g052470	Down
Solyc05g052890	Down
Solyc06g010010	Down
Solyc06g050980	Down
Solyc06g053220	Down
Solyc06g054030	Down
Solyc06g054060	Down
Solyc06g054270	Down
Solyc06g062450	Down
Solyc06g064440	Down
Solyc06g066770	Down
Solyc06g072230	Down
Solyc06g072650	Down
Solyc06g073590	Down
Solyc06g082440	Down
Solyc07g006170	Down
Solyc07g008130	Down
Solyc07g017610	Down
Solyc07g017980	Down
Solyc07g032380	Down
Solyc07g054270	Down
Solyc07g056420	Down
Solyc07g062040	Down
Solyc07g062480	Down
Solyc07g062490	Down
Solyc07g064160	Down
Solyc07g065500	Down
Solyc07g065810	Down
Solyc07g066360	Down
Solyc08g005550	Down
Solyc08g006100	Down
Solyc08g007430	Down
Solyc08g061010	Down
Solyc08g074490	Down
Solyc08g077080	Down
Solyc08g079730	Down
Solyc08g081610	Down
Solyc08g082950	Down
Solyc08g083130	Down
Solyc09g005970	Down
Solyc09g007720	Down
Solyc09g008560	Down
Solyc09g008913	Down
Solyc09g009810	Down
Solyc09g010000	Down
Solyc09g063130	Down
Solyc09g065410	Down
Solyc09g065420	Down
Solyc09g065430	Down
Solyc09g075210	Down
Solyc09g075690	Down
Solyc09g082280	Down
Solyc09g082290	Down
Solyc09g090020	Down
Solyc09g092410	Down
Solyc09g092600	Down
Solyc10g005460	Down
Solyc10g007050	Down
Solyc10g007070	Down
Solyc10g009310	Down
Solyc10g009580	Down
Solyc10g050550	Down
Solyc10g052650	Down
Solyc10g055230	Down
Solyc10g055240	Down
Solyc10g076300	Down
Solyc10g078920	Down
Solyc10g079790	Down
Solyc10g079810	Down
Solyc10g080460	Down
Solyc10g083690	Down
Solyc10g083730	Down
Solyc10g083860	Down
Solyc10g087030	Down
Solyc10g085830	Down
Solyc10g085880	Down
Solyc10g086730	Down
Solyc11g011500	Down
Solyc11g045460	Down
Solyc11g066420	Down
Solyc11g073120	Down
Solyc11g073180	Down
Solyc12g006850	Down
Solyc12g040640	Down
Solyc12g042770	Down
Solyc12g044940	Down
Solyc12g057070	Down
Solyc12g087870	Down
Solyc12g089160	Down
Solyc12g094620	Down
Solyc12g094630	Down
Solyc12g096550	Down
Solyc12g098540	Down
Solyc12g100270	Down
Solyc01g005420	Up
Solyc01g006320	Up
Solyc01g006650	Up
Solyc01g010180	Up
Solyc01g067020	Up
Solyc01g080410	Up
Solyc01g080680	Up
Solyc01g081250	Up
Solyc01g081630	Up
Solyc01g097570	Up
Solyc01g097750	Up
Solyc01g100880	Up
Solyc01g105190	Up
Solyc01g105200	Up
Solyc01g106510	Up
Solyc01g109740	Up
Solyc02g032100	Up
Solyc02g064690	Up
Solyc02g064940	Up
Solyc02g069190	Up
Solyc02g069250	Up
Solyc02g069800	Up
Solyc02g071820	Up
Solyc02g071970	Up
Solyc02g076990	Up
Solyc02g077040	Up
Solyc02g078130	Up
Solyc02g081360	Up
Solyc02g087990	Up
Solyc02g089620	Up
Solyc02g091380	Up
Solyc02g093700	Up
Solyc03g006260	Up
Solyc03g031910	Up
Solyc03g033840	Up
Solyc03g034057	Up
Solyc03g044900	Up
Solyc03g082530	Up
Solyc03g093890	Up
Solyc03g093930	Up
Solyc03g096770	Up
Solyc03g096780	Up
Solyc03g098490	Up
Solyc03g111730	Up
Solyc03g113960	Up
Solyc03g115930	Up
Solyc03g116910	Up
Solyc03g117860	Up
Solyc03g119590	Up
Solyc03g119600	Up
Solyc03g121420	Up
Solyc03g122350	Up
Solyc04g005720	Up
Solyc04g007030	Up
Solyc04g007050	Up
Solyc04g007060	Up
Solyc04g007070	Up
Solyc04g007140	Up
Solyc04g008205	Up
Solyc04g014770	Up
Solyc04g054730	Up
Solyc04g058170	Up
Solyc04g072070	Up
Solyc04g078470	Up
Solyc04g082220	Up
Solyc04g082270	Up
Solyc05g007470	Up
Solyc05g007510	Up
Solyc05g009480	Up
Solyc05g009620	Up
Solyc05g009640	Up
Solyc05g013180	Up
Solyc05g013680	Up
Solyc05g047680	Up
Solyc05g050380	Up
Solyc05g055970	Up
Solyc06g007970	Up
Solyc06g009040	Up
Solyc06g030590	Up
Solyc06g034360	Up
Solyc06g049020	Up
Solyc06g053930	Up
Solyc06g054300	Up
Solyc06g059870	Up
Solyc06g062330	Up
Solyc06g062420	Up
Solyc06g064620	Up
Solyc06g066710	Up
Solyc06g067950	Up
Solyc06g068940	Up
Solyc06g076550	Up
Solyc06g083580	Up
Solyc07g006290	Up
Solyc07g008300	Up
Solyc07g008380	Up
Solyc07g041500	Up
Solyc07g042430	Up
Solyc07g045060	Up
Solyc07g049645	Up
Solyc07g049655	Up
Solyc07g052250	Up
Solyc07g056100	Up
Solyc07g064870	Up
Solyc07g065300	Up
Solyc07g065380	Up
Solyc08g006470	Up
Solyc08g007600	Up
Solyc08g007610	Up
Solyc08g060920	Up
Solyc08g067360	Up
Solyc08g067640	Up
Solyc08g067700	Up
Solyc08g078200	Up
Solyc08g078460	Up
Solyc08g079860	Up
Solyc08g079870	Up
Solyc08g079900	Up
Solyc09g011260	Up
Solyc09g011270	Up
Solyc09g061700	Up
Solyc09g061840	Up
Solyc09g082240	Up
Solyc09g082460	Up
Solyc09g083060	Up
Solyc09g091550	Up
Solyc10g006920	Up
Solyc10g008220	Up
Solyc10g051020	Up
Solyc10g055740	Up
Solyc10g078270	Up
Solyc10g079650	Up
Solyc10g079680	Up
Solyc10g080270	Up
Solyc11g007130	Up
Solyc11g010990	Up
Solyc11g012700	Up
Solyc11g013250	Up
Solyc11g044840	Up
Solyc11g069540	Up
Solyc11g069700	Up
Solyc11g072620	Up
Solyc11g072930	Up
Solyc12g005790	Up
Solyc12g006380	Up
Solyc12g009730	Up
Solyc12g014010	Up
Solyc12g036330	Up
Solyc12g036390	Up
Solyc12g042840	Up
Solyc12g056930	Up
Solyc12g094380	Up
Solyc12g096310	Up
Solyc12g096620	Up
