## Supplemental Table 6 for "The free amino acid-rich biostimulant, Leafamine®, promotes cell division in tomato roots and alleviates heat stress effects"

### Sheet: Sheet1
Table S6. GO enrichment analysis of common up- and down-regulated genes by LA treatment under NS and HS conditions.
ID	Description	GeneRatio	BgRatio	pvalue	p.adjust	qvalue	geneID	Count	level
GO:0009267	cellular response to starvation	15/220	183/25750	6.04677138358831e-11	8.20546876752933e-08	6.51778304925729e-08	Solyc01g006650/Solyc01g110060/Solyc03g096770/Solyc03g096780/Solyc03g121420/Solyc05g013180/Solyc06g007970/Solyc03g113350/Solyc08g060920/Solyc09g061700/Solyc10g006920/Solyc10g079650/Solyc10g079680/Solyc12g056930/Solyc09g091600	15	Up
GO:0031669	cellular response to nutrient levels	15/220	208/25750	3.67942830307299e-10	2.49649210363502e-07	1.98301820123513e-07	Solyc01g006650/Solyc01g110060/Solyc03g096770/Solyc03g096780/Solyc03g121420/Solyc05g013180/Solyc06g007970/Solyc03g113350/Solyc08g060920/Solyc09g061700/Solyc10g006920/Solyc10g079650/Solyc10g079680/Solyc12g056930/Solyc09g091600	15	Up
GO:0042594	response to starvation	15/220	221/25750	8.54805117566879e-10	3.86656848179418e-07	3.07129979083679e-07	Solyc01g006650/Solyc01g110060/Solyc03g096770/Solyc03g096780/Solyc03g121420/Solyc05g013180/Solyc06g007970/Solyc03g113350/Solyc08g060920/Solyc09g061700/Solyc10g006920/Solyc10g079650/Solyc10g079680/Solyc12g056930/Solyc09g091600	15	Up
GO:0031667	response to nutrient levels	16/220	264/25750	1.20752265623415e-09	4.09652061127434e-07	3.25395578943096e-07	Solyc01g006650/Solyc01g110060/Solyc03g096770/Solyc03g096780/Solyc03g111730/Solyc03g121420/Solyc05g013180/Solyc06g007970/Solyc03g113350/Solyc08g060920/Solyc09g061700/Solyc10g006920/Solyc10g079650/Solyc10g079680/Solyc12g056930/Solyc09g091600	16	Up
GO:0010438	cellular response to sulfur starvation	5/220	9/25750	5.33041598147138e-09	1.44667489737133e-06	1.14912546632141e-06	Solyc03g096770/Solyc03g096780/Solyc06g007970/Solyc09g061700/Solyc09g091600	5	Up
GO:0031668	cellular response to extracellular stimulus	15/220	257/25750	6.72696806387971e-09	1.52141594378079e-06	1.20849391182681e-06	Solyc01g006650/Solyc01g110060/Solyc03g096770/Solyc03g096780/Solyc03g121420/Solyc05g013180/Solyc06g007970/Solyc03g113350/Solyc08g060920/Solyc09g061700/Solyc10g006920/Solyc10g079650/Solyc10g079680/Solyc12g056930/Solyc09g091600	15	Up
GO:0071496	cellular response to external stimulus	15/220	265/25750	1.01626845001573e-08	1.97010898095906e-06	1.56490059070091e-06	Solyc01g006650/Solyc01g110060/Solyc03g096770/Solyc03g096780/Solyc03g121420/Solyc05g013180/Solyc06g007970/Solyc03g113350/Solyc08g060920/Solyc09g061700/Solyc10g006920/Solyc10g079650/Solyc10g079680/Solyc12g056930/Solyc09g091600	15	Up
GO:0009991	response to extracellular stimulus	16/220	314/25750	1.43476690660514e-08	2.43372336532896e-06	1.93315962153113e-06	Solyc01g006650/Solyc01g110060/Solyc03g096770/Solyc03g096780/Solyc03g111730/Solyc03g121420/Solyc05g013180/Solyc06g007970/Solyc03g113350/Solyc08g060920/Solyc09g061700/Solyc10g006920/Solyc10g079650/Solyc10g079680/Solyc12g056930/Solyc09g091600	16	Up
GO:0006790	sulfur compound metabolic process	17/220	466/25750	6.11476819475049e-07	9.21971160030713e-05	7.32341828236784e-05	Solyc01g006650/Solyc01g081250/Solyc01g107550/Solyc02g082850/Solyc06g007970/Solyc06g009040/Solyc03g112070/Solyc04g005080/Solyc09g061700/Solyc09g082460/Solyc09g011630/Solyc09g091600/Solyc09g092390/Solyc11g065620/Solyc12g013560/Solyc12g099000/Solyc12g099260	17	Up
GO:0000041	transition metal ion transport	8/220	103/25750	2.96210572426531e-06	0.000401957746782802	0.000319283817015545	Solyc02g032100/Solyc02g069190/Solyc02g092800/Solyc02g082080/Solyc03g082620/Solyc03g113350/Solyc07g065380/Solyc11g012700	8	Up
GO:0009626	plant-type hypersensitive response	7/220	77/25750	4.37358696962313e-06	0.000539541592525326	0.00042856967051618	Solyc01g006320/Solyc02g088560/Solyc03g111730/Solyc05g007170/Solyc06g071280/Solyc07g042430/Solyc04g007490	7	Up
GO:0034050	programmed cell death induced by symbiont	7/220	81/25750	6.14391837512828e-06	0.000694774769587423	0.000551874773344856	Solyc01g006320/Solyc02g088560/Solyc03g111730/Solyc05g007170/Solyc06g071280/Solyc07g042430/Solyc04g007490	7	Up
GO:0051702	biological process involved in interaction with symbiont	7/220	87/25750	9.88711441090147e-06	0.000958672191453449	0.000761494259045365	Solyc01g006320/Solyc02g088560/Solyc03g111730/Solyc05g007170/Solyc06g071280/Solyc07g042430/Solyc04g007490	7	Up
GO:1900376	regulation of secondary metabolite biosynthetic process	5/220	34/25750	9.89050160674155e-06	0.000958672191453449	0.000761494259045365	Solyc06g007970/Solyc09g061700/Solyc10g079650/Solyc10g079680/Solyc09g091600	5	Up
GO:0044272	sulfur compound biosynthetic process	9/220	163/25750	1.18081741877516e-05	0.000988001834862988	0.000784791435364155	Solyc01g107550/Solyc02g082850/Solyc06g007970/Solyc04g005080/Solyc09g061700/Solyc09g082460/Solyc09g091600/Solyc12g099000/Solyc12g099260	9	Up
GO:0009627	systemic acquired resistance	7/220	96/25750	1.89001250689926e-05	0.00142485942881239	0.00113179696319581	Solyc03g119590/Solyc03g119600/Solyc04g007140/Solyc05g009480/Solyc06g071280/Solyc07g042430/Solyc11g044840	7	Up
GO:0006879	intracellular iron ion homeostasis	5/220	40/25750	2.24339702304997e-05	0.00160225776856779	0.00127270833883832	Solyc02g092800/Solyc03g082620/Solyc03g113350/Solyc10g079650/Solyc10g079680	5	Up
GO:0010106	cellular response to iron ion starvation	3/220	8/25750	3.33788506985974e-05	0.00209290834990072	0.00166244281138606	Solyc03g113350/Solyc10g079650/Solyc10g079680	3	Up
GO:0030003	intracellular monoatomic cation homeostasis	8/220	144/25750	3.47564280500628e-05	0.00209290834990072	0.00166244281138606	Solyc02g092800/Solyc02g082080/Solyc03g082620/Solyc03g113350/Solyc08g078200/Solyc10g079650/Solyc10g079680/Solyc11g012700	8	Up
GO:0046915	transition metal ion transmembrane transporter activity	6/220	72/25750	3.54730228796732e-05	0.00209290834990072	0.00166244281138606	Solyc02g032100/Solyc02g069190/Solyc02g092800/Solyc02g082080/Solyc07g065380/Solyc11g012700	6	Up
GO:0010112	regulation of systemic acquired resistance	4/220	23/25750	4.04130011237178e-05	0.00228501843853688	0.00181504005046873	Solyc03g119590/Solyc03g119600/Solyc04g007140/Solyc05g009480	4	Up
GO:0098660	inorganic ion transmembrane transport	14/220	460/25750	4.58104477372375e-05	0.00248659110317725	0.00197515362033394	Solyc02g032100/Solyc02g069190/Solyc02g092800/Solyc02g082080/Solyc04g054730/Solyc05g013180/Solyc03g113350/Solyc07g065300/Solyc07g065380/Solyc08g078200/Solyc04g071880/Solyc12g056930/Solyc07g007600/Solyc12g056160	14	Up
GO:0045551	cinnamyl-alcohol dehydrogenase activity	3/220	10/25750	7.0626665697774e-05	0.00352168908543046	0.0027973545541487	Solyc02g069250/Solyc01g107590/Solyc11g010990	3	Up
GO:0006791	sulfur utilization	2/220	2/25750	7.26656554105033e-05	0.00352168908543046	0.0027973545541487	Solyc06g007970/Solyc09g061700	2	Up
GO:0006792	regulation of sulfur utilization	2/220	2/25750	7.26656554105033e-05	0.00352168908543046	0.0027973545541487	Solyc06g007970/Solyc09g061700	2	Up
GO:0044550	secondary metabolite biosynthetic process	9/220	208/25750	7.99871545969926e-05	0.00361808562627063	0.0028739244318358	Solyc02g069250/Solyc01g107590/Solyc06g007970/Solyc09g061700/Solyc10g079650/Solyc10g079680/Solyc11g010990/Solyc09g091600/Solyc12g099000	9	Up
GO:0006873	intracellular monoatomic ion homeostasis	8/220	163/25750	8.35170011202399e-05	0.00365588937161824	0.00290395277239816	Solyc02g092800/Solyc02g082080/Solyc03g082620/Solyc03g113350/Solyc08g078200/Solyc10g079650/Solyc10g079680/Solyc11g012700	8	Up
GO:0010439	regulation of glucosinolate biosynthetic process	3/220	11/25750	9.64995079771203e-05	0.00409218226015476	0.00325050974238721	Solyc06g007970/Solyc09g061700/Solyc09g091600	3	Up
GO:0012501	programmed cell death	8/220	168/25750	0.000103098742760261	0.00423954527047498	0.0033675633998886	Solyc01g006320/Solyc02g088560/Solyc03g111730/Solyc05g007170/Solyc06g030590/Solyc06g071280/Solyc07g042430/Solyc04g007490	8	Up
GO:0044403	biological process involved in symbiotic interaction	7/220	131/25750	0.000137562551566503	0.00549036419046309	0.00436111618588543	Solyc01g006320/Solyc02g088560/Solyc03g111730/Solyc05g007170/Solyc06g071280/Solyc07g042430/Solyc04g007490	7	Up
GO:0055080	monoatomic cation homeostasis	9/220	234/25750	0.000194651425542644	0.00754691384175338	0.00599467848889227	Solyc02g092800/Solyc02g082080/Solyc03g082620/Solyc03g113350/Solyc08g078200/Solyc10g079650/Solyc10g079680/Solyc11g012700/Solyc12g056160	9	Up
GO:0062034	L-pipecolic acid biosynthetic process	2/220	3/25750	0.000216766492961393	0.00774084555127922	0.00614872268123176	Solyc07g042430/Solyc11g044840	2	Up
GO:1900704	regulation of siderophore biosynthetic process	2/220	3/25750	0.000216766492961393	0.00774084555127922	0.00614872268123176	Solyc10g079650/Solyc10g079680	2	Up
GO:1900706	positive regulation of siderophore biosynthetic process	2/220	3/25750	0.000216766492961393	0.00774084555127922	0.00614872268123176	Solyc10g079650/Solyc10g079680	2	Up
GO:0055082	intracellular chemical homeostasis	8/220	190/25750	0.000239913792062576	0.00834776963663887	0.00663081573743801	Solyc02g092800/Solyc02g082080/Solyc03g082620/Solyc03g113350/Solyc08g078200/Solyc10g079650/Solyc10g079680/Solyc11g012700	8	Up
GO:0098771	inorganic ion homeostasis	9/220	255/25750	0.000366530347587315	0.0124345420418997	0.00987702831393186	Solyc02g092800/Solyc02g082080/Solyc03g082620/Solyc03g113350/Solyc08g078200/Solyc10g079650/Solyc10g079680/Solyc11g012700/Solyc12g056160	9	Up
GO:0042762	regulation of sulfur metabolic process	4/220	41/25750	0.000409769900292699	0.0135623842609071	0.0107728980205321	Solyc01g006650/Solyc06g007970/Solyc09g061700/Solyc09g091600	4	Up
GO:0009237	siderophore metabolic process	2/220	4/25750	0.000431087595332737	0.013604322485268	0.0108062104680715	Solyc10g079650/Solyc10g079680	2	Up
GO:0019290	siderophore biosynthetic process	2/220	4/25750	0.000431087595332737	0.013604322485268	0.0108062104680715	Solyc10g079650/Solyc10g079680	2	Up
GO:0008219	cell death	8/220	215/25750	0.000547627118207498	0.016889318168354	0.0134155542833607	Solyc01g006320/Solyc02g088560/Solyc03g111730/Solyc05g007170/Solyc06g030590/Solyc06g071280/Solyc07g042430/Solyc04g007490	8	Up
GO:0000096	sulfur amino acid metabolic process	5/220	80/25750	0.000621526230655122	0.0181869944531149	0.0144463268975601	Solyc01g107550/Solyc02g082850/Solyc03g112070/Solyc09g082460/Solyc12g099000	5	Up
GO:0005385	zinc ion transmembrane transporter activity	3/220	20/25750	0.000629910640601621	0.0181869944531149	0.0144463268975601	Solyc02g032100/Solyc02g069190/Solyc07g065380	3	Up
GO:0071577	zinc ion transmembrane transport	3/220	20/25750	0.000629910640601621	0.0181869944531149	0.0144463268975601	Solyc02g032100/Solyc02g069190/Solyc07g065380	3	Up
GO:0098655	monoatomic cation transmembrane transport	12/220	461/25750	0.000653263697020052	0.018468309101171	0.0146697812664152	Solyc02g032100/Solyc02g069190/Solyc02g070280/Solyc02g092800/Solyc02g082080/Solyc03g113350/Solyc07g065300/Solyc07g065380/Solyc08g078200/Solyc04g071880/Solyc07g007600/Solyc12g056160	12	Up
GO:0043455	regulation of secondary metabolic process	5/220	82/25750	0.000695777535102092	0.0190094261300534	0.0150996023404373	Solyc06g007970/Solyc09g061700/Solyc10g079650/Solyc10g079680/Solyc09g091600	5	Up
GO:0009558	embryo sac cellularization	2/220	5/25750	0.00071442942714276	0.0190094261300534	0.0150996023404373	Solyc03g096890/Solyc03g119220	2	Up
GO:0033212	iron import into cell	2/220	5/25750	0.00071442942714276	0.0190094261300534	0.0150996023404373	Solyc03g082620/Solyc03g113350	2	Up
GO:0000103	sulfate assimilation	3/220	21/25750	0.000730281840348355	0.019057547256783	0.0151378260023627	Solyc02g082850/Solyc11g065620/Solyc12g013560	3	Up
GO:0015171	amino acid transmembrane transporter activity	4/220	48/25750	0.000751444212253819	0.0192398074722346	0.0152825992720538	Solyc02g070280/Solyc02g093700/Solyc10g078270/Solyc05g052300	4	Up
GO:0005509	calcium ion binding	9/220	284/25750	0.000793521431930986	0.0194671143079164	0.0154631540560109	Solyc03g006260/Solyc03g044900/Solyc03g115930/Solyc02g079170/Solyc04g005720/Solyc04g058170/Solyc06g053930/Solyc06g068680/Solyc05g056570	9	Up
GO:0050801	monoatomic ion homeostasis	9/220	284/25750	0.000793521431930986	0.0194671143079164	0.0154631540560109	Solyc02g092800/Solyc02g082080/Solyc03g082620/Solyc03g113350/Solyc08g078200/Solyc10g079650/Solyc10g079680/Solyc11g012700/Solyc12g056160	9	Up
GO:0046873	metal ion transmembrane transporter activity	8/220	228/25750	0.00080335917556619	0.0194671143079164	0.0154631540560109	Solyc02g032100/Solyc02g069190/Solyc02g088560/Solyc02g092800/Solyc02g082080/Solyc07g065300/Solyc07g065380/Solyc11g012700	8	Up
GO:0004427	inorganic diphosphate phosphatase activity	3/220	22/25750	0.000840282783389715	0.01965971960448	0.0156161446495657	Solyc03g121420/Solyc04g071880/Solyc07g007600	3	Up
GO:0006829	zinc ion transport	3/220	22/25750	0.000840282783389715	0.01965971960448	0.0156161446495657	Solyc02g032100/Solyc02g069190/Solyc07g065380	3	Up
GO:0098662	inorganic cation transmembrane transport	11/220	411/25750	0.00087088449347032	0.0200303433498174	0.0159105391848993	Solyc02g032100/Solyc02g069190/Solyc02g092800/Solyc02g082080/Solyc03g113350/Solyc07g065300/Solyc07g065380/Solyc08g078200/Solyc04g071880/Solyc07g007600/Solyc12g056160	11	Up
GO:0019725	cellular homeostasis	8/220	232/25750	0.00089891074898528	0.0203303647728837	0.0161488527537005	Solyc02g092800/Solyc02g082080/Solyc03g082620/Solyc03g113350/Solyc08g078200/Solyc10g079650/Solyc10g079680/Solyc11g012700	8	Up
GO:0022890	inorganic cation transmembrane transporter activity	12/220	480/25750	0.000926655397024105	0.0206142848157658	0.0163743766445675	Solyc02g032100/Solyc02g069190/Solyc02g088560/Solyc02g092800/Solyc02g082080/Solyc07g065300/Solyc07g065380/Solyc08g078200/Solyc04g071880/Solyc11g012700/Solyc07g007600/Solyc12g056160	12	Up
GO:0030001	metal ion transport	6/220	133/25750	0.00101181649768306	0.0221457256025147	0.0175908335081061	Solyc02g032100/Solyc02g069190/Solyc02g088560/Solyc02g092800/Solyc07g065300/Solyc07g065380	6	Up
GO:0017053	transcription repressor complex	2/220	6/25750	0.00106560766275232	0.02224660920546	0.0176709675572206	Solyc06g007970/Solyc09g061700	2	Up
GO:0019184	nonribosomal peptide biosynthetic process	2/220	6/25750	0.00106560766275232	0.02224660920546	0.0176709675572206	Solyc10g079650/Solyc10g079680	2	Up
GO:0080046	quercetin 4'-O-glucosyltransferase activity	2/220	6/25750	0.00106560766275232	0.02224660920546	0.0176709675572206	Solyc03g114710/Solyc12g014010	2	Up
GO:0042537	benzene-containing compound metabolic process	5/220	91/25750	0.00111464984849757	0.0229178764304728	0.0182041697745058	Solyc03g080190/Solyc03g113960/Solyc03g070380/Solyc09g061840/Solyc12g036390	5	Up
GO:0006865	amino acid transport	5/220	92/25750	0.00117063474530887	0.0234188652370945	0.018602116125187	Solyc02g070280/Solyc02g093700/Solyc04g082220/Solyc10g055740/Solyc05g052300	5	Up
GO:0006826	iron ion transport	4/220	54/25750	0.00117353193524129	0.0234188652370945	0.018602116125187	Solyc02g069190/Solyc03g082620/Solyc03g113350/Solyc11g012700	4	Up
GO:0010039	response to iron ion	3/220	25/25750	0.00123150719535291	0.0238736466299128	0.0189633589179155	Solyc02g092800/Solyc03g082620/Solyc03g113350	3	Up
GO:0015179	L-amino acid transmembrane transporter activity	3/220	25/25750	0.00123150719535291	0.0238736466299128	0.0189633589179155	Solyc02g070280/Solyc02g093700/Solyc10g078270	3	Up
GO:0043531	ADP binding	10/220	368/25750	0.00132551636642712	0.0253341649188958	0.0201234804925333	Solyc04g007030/Solyc04g007050/Solyc04g007060/Solyc04g007070/Solyc04g008150/Solyc04g008205/Solyc05g007170/Solyc05g054010/Solyc04g007490/Solyc10g008220	10	Up
GO:0007349	cellularization	2/220	8/25750	0.00196681107092413	0.0357529054051993	0.0283993136058055	Solyc03g096890/Solyc03g119220	2	Up
GO:1900378	positive regulation of secondary metabolite biosynthetic process	2/220	8/25750	0.00196681107092413	0.0357529054051993	0.0283993136058055	Solyc10g079650/Solyc10g079680	2	Up
GO:0016616	oxidoreductase activity, acting on the CH-OH group of donors, NAD or NADP as acceptor	7/220	205/25750	0.00197602645938832	0.0357529054051993	0.0283993136058055	Solyc02g069250/Solyc01g107590/Solyc03g116910/Solyc03g112070/Solyc11g010990/Solyc07g019670/Solyc10g038080	7	Up
GO:0043255	regulation of carbohydrate biosynthetic process	4/220	65/25750	0.00233544866427709	0.0417000504924212	0.0331232608340684	Solyc06g007970/Solyc09g061700/Solyc11g069540/Solyc09g091600	4	Up
GO:0009696	salicylic acid metabolic process	4/220	66/25750	0.00246970435412182	0.043524529981082	0.0345724847384928	Solyc03g080190/Solyc03g113960/Solyc03g070380/Solyc12g036390	4	Up
GO:1901682	sulfur compound transmembrane transporter activity	3/220	32/25750	0.00254159942909812	0.0442173131446943	0.035122777535715	Solyc02g093700/Solyc04g054730/Solyc12g056930	3	Up
GO:0098656	monoatomic anion transmembrane transport	6/220	161/25750	0.00266903674707879	0.0458466185542521	0.0364169704065114	Solyc02g070280/Solyc04g054730/Solyc05g013180/Solyc04g051500/Solyc11g069540/Solyc12g056930	6	Up
GO:0006555	methionine metabolic process	3/220	33/25750	0.00277829324068705	0.046544986760646	0.0369716995251922	Solyc01g107550/Solyc09g082460/Solyc12g099000	3	Up
GO:0072329	monocarboxylic acid catabolic process	4/220	70/25750	0.00305981903066122	0.0506362734708204	0.0402214979126712	Solyc03g080190/Solyc09g061840/Solyc12g014010/Solyc07g019670	4	Up
GO:0019748	secondary metabolic process	10/220	416/25750	0.00322462079136657	0.0523228813808249	0.0415612074110574	Solyc02g069250/Solyc02g081360/Solyc01g107590/Solyc06g007970/Solyc09g061700/Solyc10g079650/Solyc10g079680/Solyc11g010990/Solyc09g091600/Solyc12g099000	10	Up
GO:0008509	monoatomic anion transmembrane transporter activity	7/220	224/25750	0.00323885190566639	0.0523228813808249	0.0415612074110574	Solyc02g070280/Solyc02g093700/Solyc04g054730/Solyc05g013180/Solyc10g078270/Solyc11g069540/Solyc12g056930	7	Up
GO:0010038	response to metal ion	11/220	487/25750	0.00328597181921442	0.0524595736314585	0.0416697850510906	Solyc02g092800/Solyc03g082620/Solyc03g113350/Solyc04g005080/Solyc04g054310/Solyc09g091550/Solyc10g079650/Solyc10g079680/Solyc07g044840/Solyc09g009260/Solyc12g099000	11	Up
GO:0072348	sulfur compound transport	3/220	36/25750	0.00356815451743031	0.0563021590715457	0.0447220345881106	Solyc02g093700/Solyc04g054730/Solyc12g056930	3	Up
GO:0016614	oxidoreductase activity, acting on CH-OH group of donors	7/220	233/25750	0.00401778827976848	0.0626682608694922	0.049778768281705	Solyc02g069250/Solyc01g107590/Solyc03g116910/Solyc03g112070/Solyc11g010990/Solyc07g019670/Solyc10g038080	7	Up
GO:0009809	lignin biosynthetic process	4/220	76/25750	0.00411495964246363	0.0634545481229903	0.0504033334196502	Solyc02g069250/Solyc01g107590/Solyc11g010990/Solyc12g099000	4	Up
GO:0005506	iron ion binding	20/291	448/25750	2.23752337098778e-07	0.000207777800909697	0.000170424154493294	Solyc02g082070/Solyc05g011970/Solyc01g008650/Solyc02g084570/Solyc07g062500/Solyc03g111880/Solyc08g080380/Solyc04g054258/Solyc05g052470/Solyc09g082630/Solyc06g050980/Solyc07g064160/Solyc10g083700/Solyc09g008913/Solyc09g092600/Solyc10g009310/Solyc10g083690/Solyc10g087030/Solyc12g042480/Solyc12g100270	20	Down
GO:0006833	water transport	8/291	61/25750	4.23460192071394e-07	0.000207777800909697	0.000170424154493294	Solyc05g007230/Solyc01g006720/Solyc08g008045/Solyc03g096290/Solyc06g011350/Solyc06g073590/Solyc11g069430/Solyc10g083880	8	Down
GO:0042044	fluid transport	8/291	61/25750	4.23460192071394e-07	0.000207777800909697	0.000170424154493294	Solyc05g007230/Solyc01g006720/Solyc08g008045/Solyc03g096290/Solyc06g011350/Solyc06g073590/Solyc11g069430/Solyc10g083880	8	Down
GO:1904383	response to sodium phosphate	3/291	3/25750	1.4285904038964e-06	0.000525721268633876	0.000431208735070835	Solyc02g076830/Solyc07g062480/Solyc07g062490	3	Down
GO:0004497	monooxygenase activity	18/291	423/25750	1.80217422661162e-06	0.000530560092314462	0.000435177650089164	Solyc01g112140/Solyc02g082070/Solyc05g011970/Solyc01g008650/Solyc02g084570/Solyc07g062500/Solyc03g111880/Solyc08g080380/Solyc04g054258/Solyc10g083700/Solyc09g008913/Solyc09g092600/Solyc10g009310/Solyc10g083690/Solyc10g087030/Solyc12g042480/Solyc12g096550/Solyc12g100270	18	Down
GO:0005539	glycosaminoglycan binding	3/291	4/25750	5.66642196789979e-06	0.00119156759096407	0.000977351277771587	Solyc02g076830/Solyc07g062480/Solyc07g062490	3	Down
GO:1902074	response to salt	6/291	45/25750	1.11263061114451e-05	0.00204724032450589	0.00167919383024046	Solyc06g009140/Solyc02g076830/Solyc07g062480/Solyc07g062490/Solyc09g075210/Solyc12g094620	6	Down
GO:0015250	water channel activity	5/291	29/25750	1.69325883491666e-05	0.00270089511913673	0.00221533660015005	Solyc08g008045/Solyc03g096290/Solyc06g011350/Solyc11g069430/Solyc10g083880	5	Down
GO:0005372	water transmembrane transporter activity	5/291	30/25750	2.01320864022129e-05	0.00270089511913673	0.00221533660015005	Solyc08g008045/Solyc03g096290/Solyc06g011350/Solyc11g069430/Solyc10g083880	5	Down
GO:0009636	response to toxic substance	14/291	322/25750	2.01833195044185e-05	0.00270089511913673	0.00221533660015005	Solyc06g036130/Solyc01g015080/Solyc06g073583/Solyc01g108320/Solyc02g064970/Solyc07g056440/Solyc07g061940/Solyc03g006700/Solyc03g025190/Solyc08g083280/Solyc04g071900/Solyc05g010330/Solyc08g079730/Solyc12g094620	14	Down
GO:0098754	detoxification	13/291	292/25750	3.11997375292311e-05	0.00382716780358568	0.00313913148649369	Solyc06g036130/Solyc01g015080/Solyc06g073583/Solyc01g108320/Solyc02g064970/Solyc07g056440/Solyc03g006700/Solyc03g025190/Solyc08g083280/Solyc04g071900/Solyc05g010330/Solyc08g079730/Solyc12g094620	13	Down
GO:0042743	hydrogen peroxide metabolic process	10/291	180/25750	4.10724768044306e-05	0.00465066814277861	0.00381458549754509	Solyc01g015080/Solyc01g067850/Solyc01g108320/Solyc02g064970/Solyc03g006700/Solyc03g043710/Solyc04g071900/Solyc05g010330/Solyc10g076245/Solyc12g094620	10	Down
GO:0042744	hydrogen peroxide catabolic process	9/291	150/25750	5.4899129659178e-05	0.0049691108844935	0.0040757795941891	Solyc01g015080/Solyc01g067850/Solyc01g108320/Solyc02g064970/Solyc03g006700/Solyc04g071900/Solyc05g010330/Solyc10g076245/Solyc12g094620	9	Down
GO:0015267	channel activity	11/291	226/25750	5.71871103955242e-05	0.0049691108844935	0.0040757795941891	Solyc01g010080/Solyc03g031590/Solyc08g008045/Solyc03g096290/Solyc03g096820/Solyc06g011350/Solyc06g073590/Solyc11g069430/Solyc10g083880/Solyc11g011500/Solyc12g006850	11	Down
GO:0022803	passive transmembrane transporter activity	11/291	226/25750	5.71871103955242e-05	0.0049691108844935	0.0040757795941891	Solyc01g010080/Solyc03g031590/Solyc08g008045/Solyc03g096290/Solyc03g096820/Solyc06g011350/Solyc06g073590/Solyc11g069430/Solyc10g083880/Solyc11g011500/Solyc12g006850	11	Down
GO:0016705	oxidoreductase activity, acting on paired donors, with incorporation or reduction of molecular oxygen	17/291	497/25750	5.73878295084168e-05	0.0049691108844935	0.0040757795941891	Solyc01g112140/Solyc02g082070/Solyc05g011970/Solyc01g008650/Solyc02g084570/Solyc07g062500/Solyc03g111880/Solyc08g080380/Solyc04g054258/Solyc10g083700/Solyc09g008913/Solyc09g092600/Solyc10g009310/Solyc10g083690/Solyc10g087030/Solyc12g042480/Solyc12g100270	17	Down
GO:0009698	phenylpropanoid metabolic process	11/291	229/25750	6.4387418872223e-05	0.00526546003221735	0.00431885201441168	Solyc02g064970/Solyc02g084570/Solyc03g032210/Solyc03g097500/Solyc03g120330/Solyc08g074980/Solyc04g077650/Solyc05g052340/Solyc05g052370/Solyc06g066770/Solyc12g007030	11	Down
GO:0004601	peroxidase activity	9/291	169/25750	0.000137115796874641	0.0106228659473406	0.00871312016704782	Solyc01g015080/Solyc01g067850/Solyc01g108320/Solyc02g064970/Solyc03g006700/Solyc04g071900/Solyc05g010330/Solyc10g076245/Solyc12g094620	9	Down
GO:0016684	oxidoreductase activity, acting on peroxide as acceptor	9/291	172/25750	0.000156599220265165	0.0115257026115162	0.0094536476654813	Solyc01g015080/Solyc01g067850/Solyc01g108320/Solyc02g064970/Solyc03g006700/Solyc04g071900/Solyc05g010330/Solyc10g076245/Solyc12g094620	9	Down
GO:0009505	plant-type cell wall	11/291	266/25750	0.000239917730818714	0.016817090465007	0.0137937662781486	Solyc01g108840/Solyc05g007230/Solyc06g050130/Solyc07g007550/Solyc02g064970/Solyc02g076830/Solyc04g071900/Solyc07g062480/Solyc07g062490/Solyc12g008840/Solyc12g095910	11	Down
GO:0019748	secondary metabolic process	14/291	416/25750	0.000303191977380681	0.020286299577471	0.0166392917729972	Solyc02g064970/Solyc02g084570/Solyc07g056440/Solyc03g032210/Solyc03g097500/Solyc03g111880/Solyc03g120330/Solyc08g074980/Solyc04g077650/Solyc05g052340/Solyc05g052370/Solyc06g066770/Solyc09g092600/Solyc12g007030	14	Down
GO:0004322	ferroxidase activity	2/291	3/25750	0.000378976857803189	0.0232439139452623	0.0190651954342218	Solyc05g052470/Solyc06g050980	2	Down
GO:0016724	oxidoreductase activity, acting on metal ions, oxygen as acceptor	2/291	3/25750	0.000378976857803189	0.0232439139452623	0.0190651954342218	Solyc05g052470/Solyc06g050980	2	Down
GO:0006820	monoatomic anion transport	15/291	487/25750	0.000473807549664798	0.0278977885242633	0.0228824109248641	Solyc03g117810/Solyc05g018230/Solyc01g010350/Solyc01g096140/Solyc02g005180/Solyc02g062890/Solyc03g031590/Solyc08g007060/Solyc03g096670/Solyc03g096820/Solyc04g005790/Solyc06g054270/Solyc08g007430/Solyc08g061010/Solyc08g082950	15	Down
GO:0016209	antioxidant activity	9/291	205/25750	0.000570153544526039	0.0322732236530173	0.0264712439430855	Solyc01g015080/Solyc01g067850/Solyc01g108320/Solyc02g064970/Solyc03g006700/Solyc04g071900/Solyc05g010330/Solyc10g076245/Solyc12g094620	9	Down
GO:0072593	reactive oxygen species metabolic process	10/291	250/25750	0.000591968096896376	0.0322732236530173	0.0264712439430855	Solyc01g015080/Solyc01g067850/Solyc01g108320/Solyc02g064970/Solyc03g006700/Solyc03g043710/Solyc04g071900/Solyc05g010330/Solyc10g076245/Solyc12g094620	10	Down
GO:0009646	response to absence of light	5/291	66/25750	0.000906484316144845	0.047655175477329	0.0390878763390277	Solyc06g009140/Solyc04g005610/Solyc09g075210/Solyc11g073120/Solyc12g094620	5	Down
GO:0009631	cold acclimation	5/291	67/25750	0.000970657996694508	0.0492692610735971	0.04041178665004	Solyc06g009140/Solyc01g109170/Solyc02g062390/Solyc09g075210/Solyc12g094620	5	Down
GO:0006879	intracellular iron ion homeostasis	4/291	40/25750	0.00105994835331821	0.052008132536147	0.0426582723247716	Solyc02g080440/Solyc03g031700/Solyc05g052470/Solyc06g050980	4	Down
GO:0048046	apoplast	12/291	374/25750	0.00121517867975005	0.0555098919671865	0.0455304963432229	Solyc01g081060/Solyc02g076830/Solyc04g008210/Solyc04g081810/Solyc05g052340/Solyc05g052370/Solyc07g062480/Solyc07g062490/Solyc09g090020/Solyc10g055230/Solyc12g008840/Solyc12g094620	12	Down
GO:0051290	protein heterotetramerization	2/291	5/25750	0.00124444730632959	0.0555098919671865	0.0455304963432229	Solyc06g011350/Solyc11g069430	2	Down
GO:0080170	hydrogen peroxide transmembrane transport	2/291	5/25750	0.00124444730632959	0.0555098919671865	0.0455304963432229	Solyc06g011350/Solyc10g083880	2	Down
GO:0042542	response to hydrogen peroxide	6/291	107/25750	0.00137716304059699	0.0587022397789734	0.0481489338004022	Solyc03g111710/Solyc06g009140/Solyc05g052470/Solyc06g050980/Solyc09g075210/Solyc12g094620	6	Down
GO:1990748	cellular detoxification	8/291	188/25750	0.00139577336430983	0.0587022397789734	0.0481489338004022	Solyc01g015080/Solyc01g108320/Solyc02g064970/Solyc03g006700/Solyc08g083280/Solyc04g071900/Solyc05g010330/Solyc12g094620	8	Down
GO:0097237	cellular response to toxic substance	8/291	189/25750	0.00144350434071062	0.0588263285059447	0.0482507142422186	Solyc01g015080/Solyc01g108320/Solyc02g064970/Solyc03g006700/Solyc08g083280/Solyc04g071900/Solyc05g010330/Solyc12g094620	8	Down
GO:0042742	defense response to bacterium	14/291	491/25750	0.00151054129783779	0.0588263285059447	0.0482507142422186	Solyc06g009140/Solyc06g054540/Solyc01g091160/Solyc03g043710/Solyc03g111880/Solyc03g115650/Solyc04g024840/Solyc04g081810/Solyc09g075210/Solyc09g092600/Solyc10g083880/Solyc12g089040/Solyc12g049550/Solyc12g100270	14	Down
GO:1900424	regulation of defense response to bacterium	5/291	74/25750	0.00151861445871325	0.0588263285059447	0.0482507142422186	Solyc06g009140/Solyc06g054540/Solyc03g043710/Solyc04g081810/Solyc09g075210	5	Down
