## Supplemental Table 11 for "The free amino acid-rich biostimulant, Leafamine®, promotes cell division in tomato roots and alleviates heat stress effects"

### Sheet: Feuil1
	Table S11. Confidence levels of metabolite identification according to MSI.
	Metabolites	Level
	Acetamide	2		Galactinol	1		Myo-inositol	1
	Acetic acid	2		Galactopyranose / Talose	2		Octadecadienoic acid	2
	Alanine	1		Galactose	1		Oxalic acid	2
	Arabinose	2		Galacturonic acid	1		Oxaloacetic acid	2
	Aspartic acid	1		Gluconic acid	1		Parabanic acid	2
	Benzoic acid	2		Glucose	1		Phenylpropanoid	2
	C16:0	1		Glutamic acid	1		Phosphate	2
	C16:0-glycerol	2		Glutamine	1		Phosphate derivative	2
	C17:0	1		Glycerol	1		Phosphoric acid	2
	C18:0	1		Glycerol sugar	2		Proline	1
	C18:0-glycerol	2		Glycerol-P	1		Putrescine	1
	C18:0-methyl ester	2		Glycine	1		Pyroglutamic acid	1
	C18:2	1		Hexacosanol	2		Ribose	1
	C20:0	1		Hexadecanoic acid	1		Sedoheptulose	1
	C22.0-methyl ester	2		Hexose	1		Serine	1
	C24:0	1		Hydroxylamine	2		Sucrose	1
	C24.0-methyl ester	2		Inositol	2		Talose	2
	Cadaverine	2		Isoleucine	1		Threonine	1
	Cholesterol	1		Ketoglutaric acid	1		Valine	1
	Citrulline	1		Lactic acid	1		Xylose	2
	D-glucopyranoside	2		Leucine	1		γ-Aminobutyric acid	1
	Docosanol	3		Linoleic acid	1		α-Linolenic acid	1
	Dodecanoic acid	1		Malic acid	1
	Ethanolamine	1		Mannopyranose	2
	Fructofuranose	1		Mannose	1
	Fructofuranoside	2		Methyl linoleate	2
	Fructose	1		Methyl linolenate	2
				Methyl phosphate	2
