## Supplemental Table 12 for "The free amino acid-rich biostimulant, Leafamine®, promotes cell division in tomato roots and alleviates heat stress effects"

### Sheet: Feuil1
	Table S12. Polar metabolite profiles of tomato roots treated with LA under NS conditions.
	Metabolites		Ratio LA/CT			t.test		Metabolites		Ratio LA/CT			t.test
	Aminos acids							Polyol
		Ala	0.855008	±	0.158677	0.3121			Glycerol	10*			0.0606
		Asp	0.383587	±	0.939591	0.4242			Glycerol sugar	1.02023	±	0.118958	0.8655
		Cit	10*			0.0152			Inositol	1.11235	±	0.0561531	0.2468
		γ-Aminobutyric acid	1.46287	±	0.303797	0.0193			Myo-Inositol	1.14042	±	0.179569	0.1917
		Glu	1.00849	±	0.167681	0.9396		Phosphate
		Gln	0.852513	±	0.122918	0.5695			Glycerol-P	0.69628	±	1.07888	0.5887
		Ile	10*			0.1818			Methyl phosphate	1.00543	±	0.13513	0.9394
		Leu	0.678835	±	0.561414	0.4091			Phosphoric acid	0.638861	±	0.383289	0.2434
		Pro	0.352582	±	0.176819	0.0128		Sugar
		Ser	1.36467	±	0.755911	0.4089			Arabinose	1.04943	±	0.106249	0.4232
		Thr	8.21299	±	7.0823	0.0515			D-glucopryranoside	1.05079	±	0.0439237	0.156
		Val	3.7398	±	0.701301	<0,0001			Fructofuranose	4.38035	±	2.02134	0.009
	Fatty acids								Fructofuranoside	10*			0.0152
		C16:0	4.07066	±	6.97264	0.697			Fructose	0.963172	±	0.231536	0.7513
		C16:0-glycerol	2.137	±	1.50372	0.1721			Galactinol	0.610908	±	0.158222	0.0169
		Docosanol	0.913589	±	0.10737	0.1914			Galactopyranose	1.10836	±	0.219143	0.4365
	Non-amino acid N-containing compounds								Galactose	32.1776	±	30.0745	0.0216
		Cadaverine	2.07767	±	0.433637	0.0011			Glucose	1.10822	±	0.181113	0.329
		Ethanolamine	#0.01			0.1818			Hexose	2.93822	±	0.582449	0.0043
		Hydroxylamine	0.13233	±	0.213369	0.0043			Mannopyranose	1.37411	±	0.261461	0.0823
		Putrescine	0.669687	±	0.853764	0.5195			Mannose	6.85055	±	5.51591	0.0439
		Pyroglutamic acid	6.16195	±	1.81667	0.0002			Ribose	1.63891	±	0.436968	0.0103
	Organic acid								Sedoheptulose	1.04943	±	0.106249	0.4232
		Acetic acid	1.10726	±	0.393564	0.6051			Sucrose	3.99022	±	0.893364	<0,0001
		Galactaric acid	1.28075	±	0.170046	0.0401			Talose	0.582959	±	0.390426	0.0668
		Glucuronic acid	1.12439	±	0.154818	0.1745			Xylose	7.61348	±	1.55497	<0,0001
		Ketoglutaric acid	12.4487	±	1.30031	<0,0001		Others
		Lactic acid	2.67756	±	0.842738	0.0119			Parabanica acid	10*			0.0043
		Malic acid	10*			0.1818			Pyrazine	1.7217	±	0.226284	<0,0001
		Oxalic acid	1.06267	±	0.158631	0.5474
		Oxaloacetic acid	0.710853	±	0.116986	0.1518
