## Supplemental Table 13 for "The free amino acid-rich biostimulant, Leafamine®, promotes cell division in tomato roots and alleviates heat stress effects"

### Sheet: Feuil1
	Table S13. Non-polar metabolite profiles of tomato roots treated with LA under HS conditions.
	Metabolites		Ratio LA/CT			t.test		Metabolites		Ratio LA/CT			t.test
	Amino acids							Organic acid
		γ-Aminobutyric acid	0.617628	±	1.06513	0.282199			Acetic acid	0.273705	±	0.353148	0.0776354
		Glycine	0.580261	±	1.42134	0.352229			Benzoic acid	1.52427	±	0.366073	0.0325393
		Isoleucine	10*			0.0129006			Lactic acid	1.11015	±	0.553081	0.401574
	Carboxylic acid								Malic acid	0.936075	±	1.35157	0.475004
		Acetamide	0.902639	±	0.327837	0.299887		Phosphate
		Oxaloacetic acid	1.01772	±	0.143549	0.459465			Methyl phosphate	0.0183277	±	0.0448936	0.152593
		Phenylpropanoid	10*			0.00503169			Phosphate	1.42268	±	0.450964	0.0384565
	Fatty acids								Phosphoric acid	0.383208	±	0.938665	0.214099
		α-Linolenic acid	1.18754	±	0.289003	0.119618			Phosphate derivative	0.948819	±	0.193967	0.365385
		C16.0	1.20294	±	0.191708	0.0510798		Polyols
		C16.0-glycerol	1.93394	±	0.965044	0.0482164			Glycerol	1.4403	±	0.333947	0.0150277
		C17.0	2.04157	±	0.698366	0.00540621			Glycerol-P	0.961216	±	0.367563	0.424644
		C18.0	0.982587	±	0.239049	0.482725			Myo inositol	0.508393	±	1.2453	0.327413
		C18.0-glycerol	3.1925	±	1.06788	0.00168332		Sugars
		C18.0-methy ester	1.04409	±	0.105315	0.349248			Fructofuranoside	0.767396	±	0.186434	0.125679
		C18.2	1.06173	±	0.197647	0.310587			Fructose	1.27233	±	0.580933	0.208466
		C20.0	0.866182	±	0.132738	0.149797			Galactose	1.14411	±	0.297871	0.225917
		C22.0-methyl ester	0.342135	±	0.838055	0.180329			Glucose	1.37628	±	0.680229	0.194963
		C24.0-methyl ester	#0.01			0.0874175			Hexose	1.22523	±	0.693683	0.272831
		Dodecanoic acid	0.27946	±	0.363935	0.0828706			Sucrose	0.38788	±	0.33986	0.0753598
		Hexadecanoic acid	1.29638	±	0.28661	0.0379748		Others
		Linoleic acid	0.805241	±	0.544652	0.31186			Hydroxypyridine	0.908402	±	0.322628	0.369998
		Methyl linoleate	1.27134	±	0.377903	0.0956555			Decane tetramethyl	10*			0.0418565
		Methyl linolenate	2.5905	±	1.59479	0.0569396			Hexacosanol	1.08982	±	0.598121	0.407087
		Octadecadienoic acid	1.06155	±	0.197078	0.310469			Docosenamide	1.33578	±	1.83148	0.395009
	Lipids
		Cholesterol	0.108493	±	0.265753	0.0826935
	Non-amino acid N-containing compound
		Cadaverine	1.31035	±	0.324254	0.0534081
		Ethanolamine	#0.01			0.148333
		Hydroxylamine	0.360307	±	0.882569	0.266476
		Putrescine	1.73306	±	0.423806	0.00739477
