## Supplemental Table 14 for "The free amino acid-rich biostimulant, Leafamine®, promotes cell division in tomato roots and alleviates heat stress effects"

### Sheet: Feuil1
	Table S14. Results of the ANOVA test performed on priming effects of LA treatments on primary root growth.
	t.test
	Conditions	D1	D2	D3	D4	D5	D6	D7
	CT vs LA P	0.0001	0.0004	0.0002	0.0001	>0.0001	>0.0001	>0.0001
	LA P vs LA	0.6662	0.8779	0.3226	0.0943	0.0199	0.0005	0.0001
	CT vs LA	0.0014	0.0008	>0.0001	>0.0001	>0.0001	>0.0001	>0.0001
	Number of plants	n > 25	n > 25	n > 25	n > 25	n > 25	n > 25	n > 25
